# The 22q11.2 region regulates presynaptic gene-products linked to schizophrenia

**DOI:** 10.1101/2021.09.22.461360

**Authors:** Ralda Nehme, Olli Pietiläinen, Mykyta Artomov, Matthew Tegtmeyer, Christina Bell, Andrea Ganna, Tarjinder Singh, Aditi Trehan, Vera Valakh, John Sherwood, Danielle Manning, Emily Peirent, Rhea Malik, Ellen J. Guss, Derek Hawes, Amanda Beccard, Anne M. Bara, Dane Z. Hazelbaker, Emanuela Zuccaro, Giulio Genovese, Alexander A Loboda, Anna Neumann, Christina Lilliehook, Outi Kuismin, Eija Hamalainen, Mitja Kurki, Christina M. Hultman, Anna K. Kähler, Joao A. Paulo, Jon Madison, Bruce Cohen, Donna McPhie, Rolf Adolfsson, Roy Perlis, Ricardo Dolmetsch, Samouil Farhi, Steven McCarroll, Steven Hyman, Ben Neale, Lindy E. Barrett, Wade Harper, Aarno Palotie, Mark Daly, Kevin Eggan

## Abstract

To study how the 22q11.2 deletion predisposes to psychiatric disease, we generated induced pluripotent stem cells from deletion carriers and controls, as well as utilized CRISPR/Cas9 to introduce the heterozygous deletion into a control cell line. Upon differentiation into neural progenitor cells, we found the deletion acted in trans to alter the abundance of transcripts associated with risk for neurodevelopmental disorders including Autism Spectrum Disorder. In more differentiated excitatory neurons, altered transcripts encoded presynaptic factors and were associated with genetic risk for schizophrenia, including common (per-SNP heritability p (*τ_c_*)= 4.2 x 10^-6^) and rare, loss of function variants (p = 1.29×10^-12^). These findings suggest a potential relationship between cellular states, developmental windows and susceptibility to psychiatric conditions with different ages of onset. To understand how the deletion contributed to these observed changes in gene expression, we developed and applied PPItools, which identifies the minimal protein-protein interaction network that best explains an observed set of gene expression alterations. We found that many of the genes in the 22q11.2 interval interact in presynaptic, proteasome, and JUN/FOS transcriptional pathways that underlie the broader alterations in psychiatric risk gene expression we identified. Our findings suggest that the 22q11.2 deletion impacts genes and pathways that may converge with risk loci implicated by psychiatric genetic studies to influence disease manifestation in each deletion carrier.
