## Supplementary material for "The 22q11.2 region regulates presynaptic gene-products linked to schizophrenia": Table S4

### Sheet: Sheet1
Table S4. Mean expression of cell type specific differentially expressed genes. 95% confidence intervals for mean expression in parenthesis. p-values (Mann-Whitney ) presented for the difference in mean expression between the tissues
	Average expression by cell type
Tissue specific DE genes	SC	NPC	Neuron
SC	5.66 (5.19-6.14) p=nd	5.58 (5.06-6.1) p=0.97	5.56 (5.04-6.08) p=0.94
NPC	4.9 (4.42-5.38) p=0.018	5.75 (5.35-6.15) p=nd	5.59 (5.14-6.05) p=0.74
Neuron	5.13 (4.4-5.86) p=0.11	5.55 (4.86-6.25) p=0.46	5.78 (5.11-6.45) p=nd
nd= not determined
