## Supplementary material for "The 22q11.2 region regulates presynaptic gene-products linked to schizophrenia": Table S5

### Sheet: Table S5.NeurodevDisorderGenes
Table S5. List of Disease genes used in Extened Data Fig. 4c
Neurodevelopmental disorder (NDD) genes				Parkinson's Disease (PD) genes			Inflammatory Bowel Disease (IBD) genes
NSD1	TGIF1	PPP2R1A		BA			RNF186
ADAR	PHF6	PTPN11		ADH1C			ZBTB40
PAFAH1B1	MID1	SET		TBP			IL23R
OFD1	MEF2C	SLC35A2		ATXN2			BTBD8
SCN2A	OTX2	KDM5B		ATXN8OS			PTPN22
CHAMP1	FOXG1	SHANK3		MAPT			EFNA1
ARX	ADNP	GIGYF1		GLUD2			FCGR2A
SLC2A1	GNAS	ANK2		DJ1			F5
OTC	SIX3	ASH1L		PINK1			PLA2G4A
ATP7A	KANSL1	TLK2		PARK10			PTPRC
SATB2	TSPAN7	KDM6B		DNAJC6			NR5A2
AFF2	CUL4B	DSCAM		PARK16			GCKR
TCF4	GRIA3	SHANK2		PARK3			THADA
TBX1	TSC2	NRXN1		HTRA2			SPRED2
RPS6KA3	HSD17B10	RORB		GIGYF2			IFIH1
GDI1	DYRK1A	DPYSL2		PARK21			STAT4
L1CAM	TAZ	AP2S1		EIF4G1			CD28
FLNA	MYCN	KMT2C		UCHL1			CCL20
NDP	FTSJ1	PAX5		SNCA			ATG16L1
KAT6A	IL1RAPL1	MKX		ADH1C			MST1
HDAC8	SETBP1	SIN3A		PRKN			ZBTB38
AUTS2	SOX3	MBD5		CHCHD2			SLAIN2
OCRL	DMD	MAP1A		LRRK2			SLC39A8
SCN1A	EFTUD2	CELF4		ATXN2			OSMR
DEAF1	PAX8	PHF12		ATXN8OS			PTGER4
SMARCB1	CTNNB1	TBR1		VPS13C			ANKRD55
PAX6	KDM5C	TM9SF4		VPS35			TMEM174
NR2F1	TSC1	PHF21A		MAPT			C5orf66
KAT6B	BRWD3	PRR12		SYNJ1			NDFIP1
GLI3	DLG3	SKI		FBXO7			IRGM
AP1S2	HDAC4	SPAST		PLA2G6			IL12B
GLI2	WAC	SMARCC2		PARK12			ERGIC1
ZNF711	HNRNPU	TRIP12					SLC22A23
DEPDC5	SYP	CACNA1E					CDKAL1
SLC6A1	FOXP1	FOXP2					BACH2
ARID1B	KMT2A	TCF7L2					PRDM1
ZEB2	PHF8	LDB1					RSPO3
EHMT1	ARSE	PHF2					TNFAIP3
KCNA2	CHD2	KIAA0232					TAB2
RAD21	PTCH1	VEZF1					AHR
BCAP31	PQBP1	GFAP					SKAP2
ANKRD11	FOXP3	IRF2BPL					JAZF1
NF1	PAK3	ZMYND8					IKZF1
SMARCA4	AHDC1	SATB1					C7orf33
PTEN	HCFC1	RFX3					RIPK2
STXBP1	NDUFA1	PPP5C					JAK2
DNMT3A	ASXL1	TRIM23					AUH
NFIX	DCX	TRAF7					TNFSF15
PRRT2	CREBBP	ELAVL3					CARD9
SCN8A	TAF1	GRIA2					IL2RA
SOX2	DKC1	LRRC4C					MAP3K8
GRIN2B	TINF2	CACNA2D3					NKX2-3
KIF11	RERE	NUP155					CD6
CTCF	CHD4	KMT2E					C11orf30
OPHN1	BRPF1	NR3C2					TMEM135
ZDHHC9	HIVEP2	NACC1					NXPE1
ATRX	STAG1	PTK7					IFNG
GNAO1	SON	PPP1R9B					SH2B3
THRA	EBF3	GABRB2					LACC1
FRMD7	DDX3X	HDLBP					FOS
CHD7	ASXL3	TAOK1					GPR65
ZIC2	PPP2R5D	UBR1					RASGRP1
GRIN2A	MED13L	TEK					SMAD3
ROR2	WDR45	KCNMA1					PRKCB
NKX2-1	CDK13	CORO1A					NOD2
SNRPB	SMC1A	HECTD4					IRF8
BCL11A	TBL1XR1	NCOA1					KSR1
SLC6A8	PACS1	DIP2A					SLC39A11
PLP1	CSNK2A1	PPP1CB					CTIF
FMR1	ALG13	PHIP					GRP
POGZ	CDKL5	RAC1					TYK2
TUBA1A	GNAI1	SOX5					FUT2
ZC4H2	CASK	DLG4					HNF4A
PDHA1	IQSEC2	CHD3					ZNF831
SHH	SMAD4	CLTC
PURA	SMARCA2	TNPO2
UBE2A	NAA10	MED12
KMT2D	PPM1D	KIAA2022
ARID1A	COL4A3BP	FBXO11
SCN1B	DNM1	HECW2
RAI1	CNKSR2	QRICH1
SETD5	CNOT3	SRCAP
SYNGAP1	KIF1A	BTBD8
KCNQ2	MSL3	PTPN22
EP300	KCNH1	FCGR2A
UPF3B	KCNQ3	F5
SLC9A6	EEF1A2	GCKR
PIGA	ZBTB18	IFIH1
NIPBL	CHD8	ATG16L1
TWIST1	GABRB3	MST1
RAB39B	USP9X	SLC39A8
GATAD2B	DYNC1H1	CARD9
MECP2	SUV420H1	SH2B3
ANKH	TCF20	LACC1
PGK1	PUF60	SMAD3
PTCHD1	MYT1L	NOD2
SLC16A2	TRIO	FUT2
HPRT1	ITPR1
IDS	BRAF
