## Supplementary material for "The 22q11.2 region regulates presynaptic gene-products linked to schizophrenia": Table S6

### Sheet: Table S7. LD_score_regression_R
Table S6. Results of the LD score regression analysis on genes differentially expressed in 22q11.2 deletion carrier cells
pheno	enrichment	enrichment_SE	enrichment_P	coef	se	p	Age	GeneSet
ADHD	0.965377	0.11048	0.752846	-5.35e-09	5.85e-09	0.360788	D0	lgfcgt0
ADHD	0.990428	0.0915145	0.91652	-2.81e-09	5.31e-09	0.596677	D0	Plt005
ADHD	1.06012	0.18155	0.74091	3.77e-09	8.8e-09	0.668518	D0	lgfclt0
ADHD	0.981003	0.0794495	0.810928	-2.32e-09	4.69e-09	0.620358	D28	lgfcgt0
ADHD	1.02174	0.279036	0.937922	-1.43e-10	1.25e-08	0.990881	D0	adjPlt005
ADHD	1.02988	0.146817	0.839013	-2e-09	7.55e-09	0.790788	D28	lgfclt0
ADHD	0.997214	0.0682544	0.967449	-1.95e-09	4.56e-09	0.669797	D28	Plt005
ADHD	0.857229	0.364039	0.695698	-2.82e-09	1.66e-08	0.865191	D28	adjPlt005
ADHD	1.16806	0.160318	0.298415	5.75e-09	7.66e-09	0.452785	D4	lgfcgt0
ADHD	1.0079	0.140114	0.955056	-6e-10	6.77e-09	0.929453	D4	lgfclt0
ADHD	1.11752	0.112296	0.30054	4.78e-09	5.99e-09	0.424693	D4	Plt005
ADHD	1.8187	0.476527	0.0857091	3.33e-08	2.1e-08	0.112345	D4	adjPlt005
ASD	0.883549	0.181235	0.504431	-2.49e-09	1.92e-09	0.194258	D0	lgfcgt0
ASD	1.15416	0.455232	0.735579	3.01e-10	4.33e-09	0.944495	D0	adjPlt005
ASD	1.22329	0.124611	0.0723368	1.76e-09	1.63e-09	0.279416	D28	lgfcgt0
ASD	1.34374	0.343377	0.300279	2.79e-09	3.44e-09	0.41687	D0	lgfclt0
ASD	1.00178	0.146935	0.990299	-1.1e-09	1.78e-09	0.534671	D0	Plt005
ASD	0.963516	0.199428	0.854045	-1.33e-09	2.06e-09	0.517156	D28	lgfclt0
ASD	1.06894	0.103908	0.513206	-1.09e-10	1.5e-09	0.94181	D28	Plt005
ASD	0.718737	0.383101	0.440399	-1.22e-09	3.54e-09	0.729272	D28	adjPlt005
ASD	1.14448	0.178911	0.402673	2.23e-10	1.85e-09	0.903773	D4	lgfcgt0
ASD	1.03067	0.217859	0.887712	-3.1e-10	2.28e-09	0.892098	D4	lgfclt0
ASD	1.08149	0.135454	0.53936	-8.15e-11	1.6e-09	0.959356	D4	Plt005
ASD	1.14481	0.387754	0.704605	-8.64e-11	3.69e-09	0.98131	D4	adjPlt005
BP	1.26732	0.188668	0.154605	-2.42e-09	1.15e-08	0.83297	D0	lgfclt0
BP	1.46926	0.387417	0.225537	1.12e-08	2.27e-08	0.621625	D0	adjPlt005
BP	1.39697	0.101232	0.000111084	9.36e-09	7.4e-09	0.205867	D0	Plt005
BP	1.49713	0.0910833	8.14e-08	1.91e-08	6.63e-09	0.00394529	D28	lgfcgt0
BP	1.44213	0.122621	0.000390828	1.16e-08	8.48e-09	0.172106	D0	lgfcgt0
BP	1.18115	0.166871	0.282324	-1.3e-08	1.11e-08	0.242333	D28	lgfclt0
BP	1.36513	0.0705743	1.08e-06	9.27e-09	5.93e-09	0.117983	D28	Plt005
BP	1.64022	0.374355	0.0910772	3.16e-08	2.12e-08	0.135664	D28	adjPlt005
BP	1.54937	0.169532	0.000808076	2.15e-08	1.04e-08	0.0382734	D4	lgfcgt0
BP	1.44586	0.155686	0.00368007	7.18e-09	1.04e-08	0.490904	D4	lgfclt0
BP	1.47803	0.1201	3.31e-05	1.6e-08	8.21e-09	0.0513775	D4	Plt005
BP	1.80127	0.354359	0.0224064	2.94e-08	2.05e-08	0.151311	D4	adjPlt005
EA	1.09206	0.0508322	0.0731793	-1.53e-09	1.17e-09	0.189221	D0	lgfcgt0
EA	1.10664	0.043588	0.0157579	-7.14e-10	1.11e-09	0.518442	D0	Plt005
EA	1.15139	0.10218	0.139881	1.21e-09	2.15e-09	0.572877	D0	lgfclt0
EA	1.18557	0.0414	1.37e-05	1.31e-09	1.03e-09	0.203894	D28	lgfcgt0
EA	1.04754	0.152339	0.75511	-1.12e-09	3.02e-09	0.709954	D0	adjPlt005
EA	1.034	0.0611128	0.57823	-2.61e-09	1.31e-09	0.0461765	D28	lgfclt0
EA	1.11516	0.0348294	0.00117699	-3.76e-10	9.78e-10	0.700866	D28	Plt005
EA	0.934099	0.122661	0.59231	-1.3e-10	2.46e-09	0.957802	D28	adjPlt005
EA	1.2406	0.072031	0.00106978	1.87e-09	1.55e-09	0.226281	D4	lgfcgt0
EA	1.03709	0.0776206	0.633025	-1.81e-09	1.73e-09	0.29339	D4	lgfclt0
EA	1.15251	0.049773	0.00257977	5.03e-10	1.23e-09	0.682543	D4	Plt005
EA	1.19807	0.186418	0.291084	7.01e-10	3.65e-09	0.847748	D4	adjPlt005
MDD	1.12329	0.117932	0.290166	9.91e-10	1.79e-09	0.579261	D0	lgfcgt0
MDD	1.05195	0.165549	0.754228	1.19e-09	2.27e-09	0.599685	D0	lgfclt0
MDD	1.09324	0.0982098	0.340169	1.08e-09	1.63e-09	0.507634	D0	Plt005
MDD	0.965442	0.139706	0.804146	-9.19e-10	1.96e-09	0.639541	D28	lgfclt0
MDD	1.1223	0.0720922	0.0907294	2.15e-09	1.42e-09	0.128933	D28	Plt005
MDD	1.36538	0.313254	0.237382	5.41e-09	4.08e-09	0.184476	D28	adjPlt005
MDD	1.09524	0.14938	0.525599	1.6e-10	2.15e-09	0.940664	D4	lgfcgt0
MDD	1.15664	0.149336	0.296072	2.52e-09	2.21e-09	0.254456	D4	lgfclt0
MDD	1.09609	0.109375	0.382656	9.7e-10	1.81e-09	0.591176	D4	Plt005
MDD	1.42991	0.378996	0.260108	4.72e-09	4.94e-09	0.339774	D4	adjPlt005
MDD	1.22815	0.0907876	0.0103333	3.59e-09	1.57e-09	0.0220356	D28	lgfcgt0
MDD	1.50396	0.382488	0.185552	7e-09	4.9e-09	0.152998	D0	adjPlt005
SCZ_OLD	1.04312	0.0873831	0.620889	-1.89e-08	7.93e-09	0.0174805	D28	lgfclt0
SCZ_OLD	1.32779	0.0506757	2.23e-10	1.49e-08	5.83e-09	0.0108636	D28	Plt005
SCZ_OLD	1.81593	0.287514	0.00608919	6.09e-08	2.32e-08	0.00878483	D28	adjPlt005
SCZ_OLD	1.44877	0.11338	9.74e-05	2.12e-08	9.79e-09	0.0305376	D4	lgfcgt0
SCZ_OLD	1.11683	0.10956	0.287419	-7.99e-09	9.45e-09	0.397818	D4	lgfclt0
SCZ_OLD	1.30864	0.0785363	0.000110821	1.1e-08	7.82e-09	0.158073	D4	Plt005
SCZ_OLD	1.17074	0.0742363	0.0235655	-6.03e-09	6.9e-09	0.382586	D0	lgfcgt0
SCZ_OLD	1.2525	0.138063	0.0686505	4.79e-09	1.22e-08	0.693808	D0	lgfclt0
SCZ_OLD	1.19816	0.0633365	0.00203625	-1.89e-09	6.36e-09	0.766714	D0	Plt005
SCZ_OLD	0.97967	0.186424	0.913208	-1.85e-08	1.45e-08	0.204066	D0	adjPlt005
SCZ_OLD	1.49728	0.0641149	1.05e-13	2.99e-08	6.49e-09	4.2e-06	D28	lgfcgt0
SCZ_OLD	1.77803	0.277973	0.00572336	4.36e-08	2.23e-08	0.0505338	D4	adjPlt005
