## Supplementary material for "The 22q11.2 region regulates presynaptic gene-products linked to schizophrenia": Table S7

### Sheet: Table S8. RareVariant_Schema_Re
Table S7. Results of the rare variant analysis based on data from the SCHEMA consortium in genes differentially expressed in 22q11.2 deletion carrier cells
csq	beta	lower	upper	odds_ratio	Age	Geneset
lof	0.13868	1.1056	1.1936	1.1488	D28	Plt005Lfcgt0
lof	0.074557	1.0461	1.1096	1.0774	D28	Plt005
mis2	0.07049	1.0132	1.1364	1.073	D28	Plt005Lfcgt0
syn	-0.029305	0.94484	0.99813	0.97112	D28	Plt005Lfclt0
syn	-0.089643	0.83912	0.99613	0.91426	D28	AdjPlt005
mis2	0.045178	0.99187	1.1035	1.0462	D28	Plt005
mis2	-0.10669	0.77794	1.0385	0.89881	D28	Plt005Lfclt0
lof	0.11668	0.94748	1.3328	1.1238	D28	AdjPlt005
syn	0.011455	0.9918	1.0316	1.0115	D28	Plt005Lfcgt0
lof	-0.017449	0.93753	1.0301	0.9827	D28	Plt005Lfclt0
mis	-0.015265	0.92688	1.0465	0.98485	D28	AdjPlt005
syn	-0.0026228	0.98166	1.0134	0.99738	D28	Plt005
mis	0.0017916	0.99015	1.0136	1.0018	D28	Plt005
mis	0.0023133	0.98324	1.0218	1.0023	D28	Plt005Lfclt0
mis	0.0015913	0.9869	1.0165	1.0016	D28	Plt005Lfcgt0
mis2	-0.020426	0.71798	1.337	0.97978	D28	AdjPlt005
mis2	-0.15523	0.75275	0.9739	0.85622	D4	Plt005Lfclt0
lof	0.067853	1.0086	1.1355	1.0702	D4	Plt005Lfcgt0
lof	0.030587	0.99032	1.0735	1.0311	D4	Plt005
mis2	0.18542	0.91551	1.5827	1.2037	D4	AdjPlt005
mis	-0.0080849	0.97603	1.0081	0.99195	D4	Plt005
mis2	-0.039782	0.88565	1.0428	0.961	D4	Plt005
mis2	0.051952	0.94677	1.1719	1.0533	D4	Plt005Lfcgt0
lof	0.058784	0.93694	1.2005	1.0605	D4	AdjPlt005
mis	-0.010599	0.96665	1.0128	0.98946	D4	Plt005Lfclt0
syn	0.0087786	0.97799	1.0406	1.0088	D4	Plt005Lfcgt0
mis	-0.0057698	0.97208	1.0169	0.99425	D4	Plt005Lfcgt0
syn	-0.0049277	0.96366	1.0275	0.99508	D4	Plt005Lfclt0
mis	0.0072058	0.95945	1.0574	1.0072	D4	AdjPlt005
syn	-0.0067948	0.92892	1.062	0.99323	D4	AdjPlt005
syn	0.0021051	0.98005	1.0247	1.0021	D4	Plt005
lof	-0.0021389	0.94449	1.0543	0.99786	D4	Plt005Lfclt0
lof	0.12646	1.0563	1.2191	1.1348	D0	Plt005Lfclt0
lof	0.063731	1.0259	1.1072	1.0658	D0	Plt005
syn	-0.055924	0.90697	0.98589	0.94561	D0	Plt005Lfclt0
mis2	0.10137	1.0098	1.2128	1.1067	D0	Plt005Lfcgt0
mis2	0.082161	1.0068	1.1707	1.0856	D0	Plt005
lof	0.1358	1.0037	1.3073	1.1455	D0	AdjPlt005
lof	0.041164	0.99603	1.0901	1.042	D0	Plt005Lfcgt0
mis	-0.020251	0.94988	1.011	0.97995	D0	Plt005Lfclt0
mis	0.011089	0.99336	1.0293	1.0112	D0	Plt005Lfcgt0
mis2	0.14844	0.87938	1.5302	1.16	D0	AdjPlt005
syn	0.0094007	0.98482	1.0347	1.0094	D0	Plt005Lfcgt0
syn	-0.007499	0.97176	1.0137	0.99253	D0	Plt005
mis2	0.043483	0.91358	1.1941	1.0444	D0	Plt005Lfclt0
mis	0.0033981	0.98806	1.019	1.0034	D0	Plt005
mis	-0.0022656	0.94588	1.0524	0.99774	D0	AdjPlt005
syn	-0.0012515	0.92664	1.0765	0.99875	D0	AdjPlt005
