## Supplementary material for "The 22q11.2 region regulates presynaptic gene-products linked to schizophrenia": Table S8

### Sheet: all time points
Table S8. Gene Priorities from the Protein-Protein Interaction (PPI) analysis
Day 0 (Deletion vs controls)			Day 4 (Deletion vs controls)			Day 28 (Deletion vs controls)
Gene	Raw_P		Gene	Raw_P		Gene	Raw_P
NMT2	0.002		WWP2	0.006		KIF2A	0.006
CDC45	0.004		CDC45	0.006		PSMD12	0.001
SNAP29	0.004		SNAP29	0.005		WWP2	0.002
MYC	0.094		A2M	0.003		ABCA1	0.002
FN1	0.025		NTRK1	0.125		SNAP29	<0.001
ANXA1	0.001		ARVCF	0.002		JUN	0.055
ARVCF	0.001		HSP90AB1	0.104		MYH3	0.005
TP53	0.025		PRODH	0.002		POLR2A	0.027
NGFR	0.002		HSPA1B	0.148		RANBP1	0.002
HSP90AB1	0.098		NEB	<0.001		CRKL	0.002
PIM1	0.001		TAF1	0.326		SLC25A1	0.002
CDH1	0.007		NFKBIA	0.007		CLTCL1	0.01
COMT	0.003		SSTR5	<0.001		HIRA	0.002
CTH	0.005		PI4KA	0.003		VAMP2	0.002
SSTR5	0.007		RANBP1	0.005		DGCR2	0.001
CDKN1A	0.005		CRKL	0.002		SMAD2	0.004
PI4KA	0.004		SLC25A1	0.005		ZNF74	0.002
RANBP1	0.007		CLTCL1	0.02		KLHL22	0.004
CRKL	0.003		HIRA	0.004		C22orf39	0.003
SLC25A1	0.001		PPP2CB	0.005		TRMT2A	0.001
CLTCL1	0.015		DGCR2	<0.001		BANP	0.001
HIRA	0.003		EWSR1	0.02		UFD1L	0.002
CCNA1	0.003		DPYD	0.002		COPS5	0.015
DGCR2	<0.001		ZNF74	0.005		DGCR14	0.002
CAV1	0.008		KLHL22	0.004		MED15	0.003
PTPRK	<0.001		DMRTA1	0.002		THAP7	0.001
ZNF74	0.002		TANGO2	0.002		DGCR6L	0.002
LAMA3	0.005		C22orf39	0.001		GNB1L	0.002
KLHL22	0.003		TRMT2A	0.002		MAP1LC3B	0.006
DMRTA1	0.002		LZTR1	0.003		MRPL40	<0.001
TANGO2	0.003		UFD1L	<0.001		MID2	0.002
C22orf39	0.002		DGCR14	0.001		ZDHHC8	<0.001
MCF2L2	0.003		MED15	0.002
TRMT2A	0.002		SEPT5	0.005
LZTR1	0.001		LZTS2	0.008
UFD1L	0.002		THAP7	0.005
DGCR14	0.001		DGCR6L	0.002
MED15	0.003		GNB1L	0.004
MDFI	0.008		RTN4R	0.002
LZTS2	0.005		CAB39L	0.005
THAP7	0.003		MOV10	0.031
DGCR6L	<0.001		GOPC	0.003
GNB1L	0.002		TXNRD2	0.006
RTN4R	0.001		MRPL40	0.001
CAB39L	0.004		RTN4	0.002
NTN4	0.001		ZDHHC8	0.002
MRPL40	0.001
EXOC1	0.004
ZDHHC8	0.003
PROCR	<0.001
