## Supplementary material for "The 22q11.2 region regulates presynaptic gene-products linked to schizophrenia": Table S9

### Sheet: Table S13. SYNGO analysis
Table S9.	SYNGO (Synaptic Gene Ontology) enrichment analysis of the genes upregulated at the transciptional level in neurons
GO.term.ID	GO.domain	GO.term.name	GSEA.p.value	GSEA..gene.cluster..FDR.corrected.p.value	genes
GO:0045202	CC	synapse	4.15146e-11	1.28695e-09	PPM1H;FLOT1;RAB8A;RAB21;RAB18;PPP3R1;RIMS4;VCPIP1;PRKAR1A;PRKAR2A;EIF2S1;BIN1;FBXL20;TPD52;CAPRIN1;PLCXD3;PPP3CB;RTN3;ARHGDIA;PPP2CA;MADD;PPP2R2A;YWHAG;YWHAE;YWHAH;USP46;EPS15;LIN7C;FBXO45;RAB6A;RAB6B;RAB33B;BACE1;CPEB2;SYNJ1;PCDH15;DNM3;HSPA8;TNIK;AAK1;AP1G1;VPS35;RGS7;GNB5;RGS7BP;SGIP1;ARFGEF2;PRKACA;PRKCA;PRKCE;RAPH1;VAPA;NEFM;NEFL;UNC13A;CNTNAP1;ARHGAP44;RIMS1;BSN;PCLO;RIMS2;ERC1;IQSEC2;CACNA…
GO:0098793	CC	presynapse	3.81859e-09	3.94588e-08	FBXO45;RAB6A;RAB6B;RAB33B;BACE1;CPEB2;SYNJ1;FLOT1;PCDH15;DNM3;HSPA8;TNIK;AAK1;YWHAG;AP1G1;YWHAH;VPS35;RGS7;GNB5;RGS7BP;SGIP1;ARFGEF2;PRKACA;PRKCA;PRKCE;RAPH1;VAPA;NEFM;NEFL;UNC13A;CNTNAP1;ARHGAP44;RIMS1;BSN;PCLO;RIMS2;ERC1;IQSEC2;CACNA2D1;DGKI;CACNA1A;SCN8A;CHRM2;ADRA2A;CACNA1D;SYT11;NRXN1;NRG1;STX1A;HCN1;ITGA3;GRIA3;CLTC;PIP5K1C;DNM1L;EPS15;VAMP4;ATG9A;SYNGR3;EXOC4;ATP6AP1;ATP6V0A1;ATP6V0C;ATP6V…
GO:0048786	CC	presynaptic active zone	0.00067201	0.00297605	FLOT1;UNC13A;CNTNAP1;ARHGAP44;RIMS1;BSN;PCLO;RIMS2;ERC1;IQSEC2;CACNA2D1;DGKI;CACNA1A;SCN8A;CHRM2;ADRA2A;CACNA1D;SYT11;NRXN1;NRG1;STX1A;HCN1;ITGA3;GRIA3
GO:0048787	CC	presynaptic active zone membrane	0.015991	0.0489375	CACNA2D1;DGKI;CACNA1A;SCN8A;CHRM2;ADRA2A;CACNA1D;SYT11;NRXN1;NRG1;STX1A;HCN1;ITGA3;GRIA3
GO:0099059	CC	integral component of presynaptic active zone membrane	0.0173649	0.0489375	CACNA1A;SCN8A;CHRM2;ADRA2A;CACNA1D;SYT11;NRXN1;NRG1;STX1A;HCN1;ITGA3;GRIA3
GO:0008021	CC	synaptic vesicle	8.65036e-10	1.34081e-08	ATG9A;SYNGR3;EXOC4;DGKI;ATP6AP1;ATP6V0A1;ATP6V0C;ATP6V0D1;ATP6V1B2;ATP6V1C1;ATP6V1D;ATP6V1E1;ATP6V1G1;ATP6V1H;SLC17A7;SNCA;DNM1L;RAB3A;RAB3B;RAB5A;RAB5B;RAB5C;RAB11B;RAB10;RAB4A;RAB14;RAB7A;RAB2A;SYN1;CLTC;DOC2A;BIN1;VAMP2;VAMP7;CLCN3;SCAMP5;SLC17A6;STX1A;SYNPR;SV2A;SV2C;STX7;LAMP1;STX12;SYT11
GO:0030672	CC	synaptic vesicle membrane	1.06838e-06	8.27996e-06	SLC17A7;SNCA;DNM1L;RAB3A;RAB3B;RAB5A;RAB5B;RAB5C;RAB11B;RAB10;RAB4A;RAB14;RAB7A;RAB2A;SYN1;CLTC;DOC2A;BIN1;VAMP2;VAMP7;CLCN3;SCAMP5;SLC17A6;STX1A;SYNPR;SV2A;SV2C;STX7;LAMP1;STX12;SYT11
GO:0098993	CC	anchored component of synaptic vesicle membrane	0.000145404	0.000901503	RAB3A;RAB3B;RAB5A;RAB5B;RAB5C;RAB11B;RAB10;RAB4A;RAB14;RAB7A;RAB2A
GO:0030285	CC	integral component of synaptic vesicle membrane	0.00805583	0.0312163	VAMP2;VAMP7;CLCN3;SCAMP5;SLC17A6;STX1A;SYNPR;SV2A;SV2C;STX7;LAMP1;STX12;SYT11
GO:0098794	CC	postsynapse	0.00056867	0.00293813	CPEB3;NCKAP1;TRIM3;EIF4E;CPEB2;CAMK4;CAPRIN1;PURA;CPEB4;PAK1;ACTR2;SPTBN1;DYNLL2;SYT11;ABL2;VPS35;RGS7BP;HSPA8;ATAD1;ARFGEF2;DOCK10;MARK2;SPTAN1;MYO9A;PUM2;NRG1;PRKACA;CPEB1;RIMS3;FBXO45;PTEN;NEDD4;ALDOC;NEFM;NEFL;NEFH;SYNE1;SEPT7;CHRNA7;MAPK10;ARHGEF9;DLGAP4;YWHAZ;ZDHHC5;CYTH2;GLRA3;GABRA4;NLGN2;KCNB1;ABI1;PAK2;STAT3;CTNND2;MAPK1;GSK3B;EIF4G2;HNRNPH2;ARHGAP44;CAPZB;RAPGEF4;PIP5K1C;DROSHA;CDKL5;S…
GO:0099572	CC	postsynaptic specialization	0.012415	0.0427629	ARHGEF9;DLGAP4;YWHAZ;ZDHHC5;HSPA8;CYTH2;CHRNA7;GLRA3;GABRA4;NLGN2;KCNB1;ABI1;PAK1;PAK2;STAT3;DYNLL2;CTNND2;MAPK1;GSK3B;EIF4G2;PURA;HNRNPH2;ARHGAP44;CAPZB;RAPGEF4;PIP5K1C;CPEB1;DROSHA;CDKL5;SYNGAP1;IQSEC2;IQSEC1;DLGAP1;TNIK;DLG1;TANC2;ABHD17B;RGS7BP;RNF10;DGKI;SCN8A;ADRA2A;GRIK5;RTN4;CACNG2;CACNG8;SLC16A7;GRIA3;SLITRK1;CACNG7;NRG1;STX1A;IGSF9B
SYNGO:synprocess	BP	process in the synapse	1.05652e-10	6.12676e-09	ERC1;NPY;CACNA1A;CACNA1E;CACNA1B;CACNA1D;CACNB2;GRIK1;GRIK5;GRIA3;GRIK2;KCNC1;KCNA1;KCNA2;KCNQ5;SYN1;BSN;NRXN1;SYNGR3;RAB3B;RAPGEF4;PCLO;ABI1;AP1G1;VAMP4;STX12;VTI1A;VAMP2;UNC13A;STX1A;DOC2A;RIMS1;RIMS2;PRKCA;FBXL20;SV2C;GIT2;FBXO45;RAB3A;STXBP1;SV2A;SLC17A7;SLC17A6;CLCN3;ATP6V1H;ATP6V1G1;ATP6V1E1;ATP6V1D;ATP6V1C1;ATP6V1B2;ATP6V0D1;ATP6V0C;ATP6V0A1;ATP6AP1;CLTC;DNM3;RAB5A;EPS15;BIN1;DNM1L;SNCA;AP…
SYNGO:presynprocess	BP	process in the presynapse	2.30734e-10	6.12676e-09	ERC1;NPY;CACNA1A;CACNA1E;CACNA1B;CACNA1D;CACNB2;GRIK1;GRIK5;GRIA3;GRIK2;KCNC1;KCNA1;KCNA2;KCNQ5;SYN1;BSN;NRXN1;SYNGR3;RAB3B;RAPGEF4;PCLO;ABI1;AP1G1;VAMP4;STX12;VTI1A;VAMP2;UNC13A;STX1A;DOC2A;RIMS1;RIMS2;PRKCA;FBXL20;SV2C;GIT2;FBXO45;RAB3A;STXBP1;SV2A;SLC17A7;SLC17A6;CLCN3;ATP6V1H;ATP6V1G1;ATP6V1E1;ATP6V1D;ATP6V1C1;ATP6V1B2;ATP6V0D1;ATP6V0C;ATP6V0A1;ATP6AP1;CLTC;DNM3;RAB5A;EPS15;BIN1;DNM1L;SNCA;AP…
GO:0099626	BP	voltage-gated calcium channel activity involved in regulation of presynaptic cytosolic calcium levels	0.011452	0.0370827	CACNA1A;CACNA1E;CACNA1B;CACNA1D;CACNB2
GO:0099504	BP	synaptic vesicle cycle	2.70298e-10	6.12676e-09	SYN1;BSN;NRXN1;SYNGR3;RAB3B;RAPGEF4;PCLO;ABI1;AP1G1;VAMP4;STX12;VTI1A;VAMP2;UNC13A;STX1A;DOC2A;RIMS1;RIMS2;CACNA1B;ERC1;PRKCA;FBXL20;SV2C;GIT2;CACNA1E;FBXO45;NPY;RAB3A;STXBP1;SV2A;SLC17A7;SLC17A6;CLCN3;ATP6V1H;ATP6V1G1;ATP6V1E1;ATP6V1D;ATP6V1C1;ATP6V1B2;ATP6V0D1;ATP6V0C;ATP6V0A1;ATP6AP1;CLTC;DNM3;RAB5A;EPS15;BIN1;DNM1L;SNCA;AP2B1;SCAMP5;KIAA1109;PIP5K1C;PPP3CB;VPS35;SYT11;SYNJ1;HSPA8;DNAJC6
GO:0016079	BP	synaptic vesicle exocytosis	0.00617312	0.0259555	VAMP2;UNC13A;STX1A;DOC2A;RIMS1;RIMS2;CACNA1B;ERC1;PRKCA;FBXL20;SV2C;GIT2;CACNA1E;FBXO45;NPY;RAB3A;STXBP1;SV2A
GO:0097401	BP	synaptic vesicle proton loading	6.50483e-05	0.00110582	CLCN3;ATP6V1H;ATP6V1G1;ATP6V1E1;ATP6V1D;ATP6V1C1;ATP6V1B2;ATP6V0D1;ATP6V0C;ATP6V0A1;ATP6AP1
GO:0048488	BP	synaptic vesicle endocytosis	0.000103851	0.00141237	CLTC;DNM3;RAB5A;EPS15;BIN1;DNM1L;AP1G1;SNCA;AP2B1;VAMP4;SCAMP5;KIAA1109;PIP5K1C;PPP3CB;VPS35;SYT11;SYNJ1;HSPA8;DNAJC6
GO:1900242	BP	regulation of synaptic vesicle endocytosis	0.00696241	0.0263024	VAMP4;SCAMP5;KIAA1109;PIP5K1C;PPP3CB;VPS35;SYT11
GO:0051580	BP	regulation of neurotransmitter uptake	0.00821058	0.0293852	FLOT1;SYNGR3;ARL6IP5;DRD2
SYNGO:postsynprocess	BP	process in the postsynapse	0.00084302	0.00716567	SLC8A1;RGS7;RGS7BP;CHRNA7;GABRA4;GRIA3;GRIK2;GRIK5;GRIK1;KCNA1;KCNA2;PRKCI;CACNG2;YWHAE;CACNG8;CLPTM1;CTNND2;ZDHHC5;DLG1;CACNG7;IQSEC2;TNIK;GSK3B;RAP1A;PAK1;PAK2;RAPGEF4;AP2B1;EPS15;RAB5A;PPP3R1;IQSEC1;NEDD4;SYNE1;NRG1;SIRT2;PIP5K1C;SYNJ1;ATAD1;USP46
GO:0099072	BP	regulation of postsynaptic membrane neurotransmitter receptor levels	0.000128835	0.00146013	PRKCI;CACNG2;YWHAE;CACNG8;CLPTM1;CTNND2;ZDHHC5;DLG1;CACNG7;IQSEC2;TNIK;GSK3B;RAP1A;PAK1;PAK2;RAPGEF4;AP2B1;EPS15;RAB5A;PPP3R1;IQSEC1;NEDD4;SYNE1;NRG1;SIRT2;PIP5K1C;SYNJ1;ATAD1;USP46
GO:0098884	BP	postsynaptic neurotransmitter receptor endocytosis	0.00150199	0.0112358	AP2B1;EPS15;RAB5A;PPP3R1;IQSEC1;NEDD4;SYNE1;NRG1;SIRT2;PIP5K1C;SYNJ1;ATAD1;USP46
GO:0099149	BP	regulation of postsynaptic neurotransmitter receptor endocytosis	0.00586585	0.0259555	PPP3R1;IQSEC1;NEDD4;SYNE1;NRG1;SIRT2;PIP5K1C;SYNJ1;ATAD1;USP46
GO:0099537	BP	trans-synaptic signaling	0.000548697	0.0053302	EIF4E;NRXN1;PAK1;IL1RAP;CADM1;FARP1;PRKAR2A;IQSEC2;STAT3;PDE4A;STAU1;P2RX3;SLC6A6;DGKE;CPEB1;CDKL5;CNTNAP4;SYNGAP1;DLGAP1;ARHGAP44;UBE3A;WNK1;BTBD9;PRKCE;ADRA2A;GLRA3;BACE1;GSK3B;CHRNA7;CHRM2;DGKI;DRD2;YWHAH;PPP3R1;PRKACA;CAMK4;NEFL;NEFH;IQSEC1
GO:0007268	BP	chemical synaptic transmission	0.00165232	0.0112358	PRKAR2A;IQSEC2;STAT3;PDE4A;STAU1;P2RX3;SLC6A6;DGKE;CPEB1;CDKL5;CNTNAP4;SYNGAP1;DLGAP1;ARHGAP44;UBE3A;WNK1;BTBD9;PRKCE;ADRA2A;GLRA3;BACE1;GSK3B;CHRNA7;CHRM2;DGKI;DRD2;YWHAH;PPP3R1;PRKACA;CAMK4;NEFL;NEFH;IQSEC1
GO:0050808	BP	synapse organization	0.00278868	0.0158025	SEPT7;NRP1;ITGA3;CDKL5;ABHD17B;RAPGEF4;HSPA8;CDC42;MARK2;NF1;MYO9A;ARHGAP44;STAU1;GSK3B;RIMS3;RIMS4;NCKAP1;MECP2;CNTNAP4;SLITRK1;RIMS1;PCLO;BSN;RIMS2;ERC1;DNM3;NEFL;NEFH;DLGAP1;DLG1;CTNND2;CADM1;IL1RAP;IGSF9B;EFNA5;NRXN1;NRG1;MDGA2;YWHAZ;RAPH1;NRG2;FARP1;NLGN2;VPS35;NUMBL;CRK;ARHGEF9;SKP1;C1QL1;ABL2;PAK1;PAK2;PLXNA4;SYNGAP1;ABI1
GO:0098918	BP	structural constituent of synapse	0.00464976	0.0243218	RIMS1;PCLO;BSN;RIMS2;ERC1;DNM3;SEPT7;NEFL;NEFH;DLGAP1;DLG1;CTNND2
GO:0098882	BP	structural constituent of active zone	0.011452	0.0370827	RIMS1;PCLO;BSN;RIMS2;ERC1
GO:0060074	BP	synapse maturation	0.0051429	0.0249798	ABL2;NEFL;PAK1;PAK2;YWHAZ;NRG2;VPS35
GO:0090128	BP	regulation of synapse maturation	0.00648887	0.0259555	NEFL;PAK1;PAK2;YWHAZ;NRG2;VPS35
SYNGO:transport	BP	transport	0.00186166	0.0115084	SLC6A6;RAB21;KIF5A;PURA;STAU1;MADD;ARL8B;RAB8A;SACM1L;MAPK10;RAB11A;VPS35;ARHGAP44
CC= Cellular Compartment
BP= Biological Process
