## Supplementary material for "The 22q11.2 region regulates presynaptic gene-products linked to schizophrenia": Table S10

### Sheet: GO_BP_Day28_UP_del22q
Table S10. Gene Ontology (GO) enrichment analysis of genes upregulated in deletion carrier neurons
	ID	Description	GeneRatio	BgRatio	pvalue	p.adjust	qvalue	geneID	Count
GO:0000209	GO:0000209	protein polyubiquitination	87/2008	290/14297	1.15612e-12	6.65578e-09	6.04955e-09	ANKIB1/CDC27/FBXL3/UBE3C/PSMC4/RNF14/UBR2/CUL3/ANAPC4/RC3H2/CBFB/PSME4/NEDD4/FBXW11/UBE2A/UBE2K/HUWE1/PSMC5/HECTD1/PSMC6/PSMA3/PSMC1/PSMB5/PSMA7/RNF125/MGRN1/FBXO31/UBE2W/UBR5/PSMA2/FBXL20/UBE2D3/FBXW7/UBE4A/CBL/SKP1/UBE3A/FBXO2/FBXO30/RNF146/UBE2B/FBXW2/NMI/PSMB2/FBXL16/CDC16/UBE4B/UBE2D2/UBE2G1/FBXO44/PLAA/FBXO11/HECW2/PELI2/UBE2Q2/NPEPPS/MARCH6/KLHL3/TAF1/LRSAM1/FBXO4/TRIM36/TRIP12/FBXO32/RNF1…	87
GO:0019941	GO:0019941	modification-dependent protein catabolic process	136/2008	558/14297	2.2871e-11	4.05199e-08	3.68292e-08	ANKIB1/CDC27/FBXL3/PSMC4/RNF14/UBR2/PIAS1/CUL3/CLEC16A/JKAMP/ANAPC4/BTBD1/PSME4/SIRT2/NEDD4/FBXW11/DERL2/TSG101/PTPN23/UBE2A/UBE2K/PPP2R5C/TP53INP2/GSK3B/CYLD/ZMPSTE24/PSMC5/PSMC6/PSMA3/PSMC1/PSMB5/DCAF11/PSMA7/USP14/RNF125/UBL4A/FBXO31/USP31/UBE2W/UBR5/PPP2CB/GSK3A/CAV1/PSMA2/CUL2/FBXL20/USP46/UBE2D3/FBXW7/UBE4A/CBL/KCTD10/USP5/SKP1/CSNK1A1/CRBN/UBE3A/ARMC8/RNF7/USP4/AUP1/USP34/SUMO1/FBXO2/USP35…	136
GO:0006511	GO:0006511	ubiquitin-dependent protein catabolic process	134/2008	549/14297	2.90212e-11	4.05199e-08	3.68292e-08	ANKIB1/CDC27/FBXL3/PSMC4/RNF14/UBR2/PIAS1/CUL3/CLEC16A/JKAMP/ANAPC4/BTBD1/PSME4/SIRT2/NEDD4/FBXW11/DERL2/TSG101/PTPN23/UBE2A/UBE2K/PPP2R5C/TP53INP2/GSK3B/CYLD/PSMC5/PSMC6/PSMA3/PSMC1/PSMB5/DCAF11/PSMA7/USP14/RNF125/FBXO31/USP31/UBE2W/UBR5/PPP2CB/GSK3A/CAV1/PSMA2/CUL2/FBXL20/USP46/UBE2D3/FBXW7/UBE4A/CBL/KCTD10/USP5/SKP1/CSNK1A1/CRBN/UBE3A/ARMC8/RNF7/USP4/AUP1/USP34/SUMO1/FBXO2/USP35/RNF146/UBE2B/C…	134
GO:0044257	GO:0044257	cellular protein catabolic process	159/2008	687/14297	3.41548e-11	4.05199e-08	3.68292e-08	ANKIB1/CDC27/FBXL3/AP2B1/PSMC4/RNF14/UBR2/PIAS1/GABARAPL2/CUL3/CLEC16A/JKAMP/ANAPC4/CTSA/BTBD1/PSME4/SIRT2/VPS35/NEDD4/PRKACA/FBXW11/DERL2/TSG101/RAB7A/PTPN23/UBE2A/UBE2K/PPP2R5C/NRDC/TP53INP2/HSP90AA1/GSK3B/CYLD/ZMPSTE24/PSMC5/PSMC6/PSMA3/PSMC1/PSMB5/DCAF11/PSMA7/HM13/CHMP4B/USP14/RNF125/UBL4A/LONP2/FBXO31/USP31/UBE2W/UBR5/PPP2CB/DENND3/GSK3A/CAV1/PSMA2/CUL2/FBXL20/USP46/UBE2D3/FBXW7/UBE4A/CBL/K…	159
GO:0043632	GO:0043632	modification-dependent macromolecule catabolic process	137/2008	567/14297	3.6987e-11	4.05199e-08	3.68292e-08	ANKIB1/CDC27/FBXL3/PSMC4/RNF14/UBR2/PIAS1/CUL3/CLEC16A/JKAMP/ANAPC4/BTBD1/PSME4/SIRT2/NEDD4/FBXW11/DERL2/TSG101/PTPN23/UBE2A/UBE2K/PPP2R5C/TP53INP2/GSK3B/CYLD/ZMPSTE24/PSMC5/PSMC6/PSMA3/PSMC1/PSMB5/DCAF11/PSMA7/USP14/RNF125/UBL4A/FBXO31/USP31/UBE2W/UBR5/PPP2CB/GSK3A/CAV1/PSMA2/CUL2/FBXL20/USP46/UBE2D3/FBXW7/UBE4A/CBL/KCTD10/USP5/SKP1/CSNK1A1/CRBN/UBE3A/ARMC8/RNF7/USP4/AUP1/USP34/SUMO1/FBXO2/USP35…	137
GO:0051603	GO:0051603	proteolysis involved in cellular protein catabolic process	150/2008	639/14297	4.22302e-11	4.05199e-08	3.68292e-08	ANKIB1/CDC27/FBXL3/PSMC4/RNF14/UBR2/PIAS1/GABARAPL2/CUL3/CLEC16A/JKAMP/ANAPC4/CTSA/BTBD1/PSME4/SIRT2/NEDD4/PRKACA/FBXW11/DERL2/TSG101/PTPN23/UBE2A/UBE2K/PPP2R5C/NRDC/TP53INP2/GSK3B/CYLD/ZMPSTE24/PSMC5/PSMC6/PSMA3/PSMC1/PSMB5/DCAF11/PSMA7/HM13/CHMP4B/USP14/RNF125/UBL4A/LONP2/FBXO31/USP31/UBE2W/UBR5/PPP2CB/GSK3A/CAV1/PSMA2/CUL2/FBXL20/USP46/UBE2D3/FBXW7/UBE4A/CBL/KCTD10/USP5/SKP1/CSNK1A1/CRBN/UBE3A…	150
GO:0016567	GO:0016567	protein ubiquitination	173/2008	775/14297	9.99609e-11	8.22107e-08	7.47226e-08	ANKIB1/CDC27/MYCBP2/FBXL3/UBE3C/PSMC4/RNF14/RNF10/UBR2/CUL3/DCUN1D1/JADE2/ANAPC4/RC3H2/BTBD1/CBFB/PSME4/NEDD4/CDC42/FBXW11/TSG101/UBE2A/UBE2K/MID2/CNOT4/HSP90AA1/HUWE1/PSMC5/HECTD1/PSMC6/PSMA3/PSMC1/PSMB5/DCAF11/PSMA7/RNF125/UBL4A/MGRN1/FBXO31/UBE2W/UBR5/GSK3A/CAV1/PSMA2/CUL2/FBXL20/MED31/UBE2D3/TRIM2/FBXW7/TRIM3/UBE4A/CBL/FBXO3/KCTD10/USP5/BACH2/SKP1/TRIM23/CRBN/UBE3A/RNF7/USP4/KLHL18/BIRC6/DCAF…	173
GO:0030163	GO:0030163	protein catabolic process	177/2008	813/14297	4.91457e-10	3.53665e-07	3.21452e-07	ANKIB1/CDC27/FBXL3/AP2B1/PSMC4/RNF14/UBR2/PIAS1/GABARAPL2/CUL3/CLEC16A/JKAMP/ANAPC4/CTSA/BTBD1/PSME4/SIRT2/VPS35/NEDD4/CDC42/PRKACA/FBXW11/DERL2/TSG101/RAB7A/PTPN23/UBE2A/UBE2K/PPP2R5C/NRDC/TP53INP2/HSP90AA1/GSK3B/CYLD/ZMPSTE24/PSMC5/PSMC6/PSMA3/PSMC1/PSMB5/DCAF11/PSMA7/HM13/CHMP4B/USP14/RNF125/UBL4A/LONP2/FBXO31/USP31/UBE2W/UBR5/PPP2CB/DENND3/GSK3A/CAV1/PSMA2/ABHD17B/CUL2/FBXL20/USP46/UBE2D3/FBX…	177
GO:0060341	GO:0060341	regulation of cellular localization	164/2008	754/14297	2.40097e-09	1.53582e-06	1.39593e-06	ITGA3/AP2B1/SYN1/RUFY3/RIPOR1/PPP1R12A/VPS35/NEDD4/CDC42/PRKACA/DERL2/TSG101/TACR2/DLG1/PTPN23/TP53INP2/RAPGEF3/RIMS1/STX7/RAB21/MEF2C/GSK3B/OXCT1/CYLD/SSH1/HUWE1/MTMR2/DNM1L/PPP1R13B/DYNLL1/JPH4/SORBS1/SH3GLB1/MAPK1/NEFH/GZMB/PPM1A/RIMS4/SLC17A9/RAB11A/CEMIP/UBR5/CLIP3/RAB3A/GSK3A/GRIK5/CAV1/STX1A/AGR2/ABHD17B/RAB11FIP2/MAPK8/PPP3CB/GBF1/KAT2A/YWHAE/RANGRF/UBE2D3/FBXW7/CRYAB/P2RX3/ASIC1/TMEM30A/…	164
GO:0016236	GO:0016236	macroautophagy	77/2008	283/14297	3.52416e-09	2.02886e-06	1.84406e-06	RB1CC1/ATP6V0A1/GABARAPL2/CLEC16A/ATP6V1H/ATG2B/TBC1D25/VPS35/NEDD4/PRKACA/TSG101/RAB7A/TP53INP2/DYNLL1/EXOC1/SH3GLB1/MTMR3/ATP6V1D/SPTLC2/CHMP4B/PRKAG2/MAPK8/TBC1D12/LAMTOR3/AMBRA1/ATP6V1A/STAM2/MFN2/EXOC8/RRAGC/LGALS8/ATP6V0B/STX12/STBD1/VPS4B/PIK3CA/VPS26A/OPTN/BECN1/VPS13C/ATP6V1E1/EXOC4/PRKAA1/RAB33A/STAM/ATP6V1G1/PLAA/GABARAPL1/MAP1LC3B/RAB5A/ATG3/RUBCN/ATG12/ATP6V1B2/LRSAM1/EI24/SCOC/TRAPP…	77
GO:0043161	GO:0043161	proteasome-mediated ubiquitin-dependent protein catabolic process	98/2008	393/14297	4.35678e-09	2.28018e-06	2.07249e-06	ANKIB1/CDC27/FBXL3/PSMC4/RNF14/UBR2/PIAS1/CUL3/CLEC16A/JKAMP/ANAPC4/BTBD1/PSME4/SIRT2/NEDD4/FBXW11/DERL2/UBE2A/UBE2K/PPP2R5C/GSK3B/PSMC5/PSMC6/PSMA3/PSMC1/PSMB5/DCAF11/PSMA7/USP14/RNF125/FBXO31/UBE2W/PPP2CB/GSK3A/CAV1/PSMA2/FBXL20/UBE2D3/FBXW7/UBE4A/KCTD10/USP5/SKP1/CSNK1A1/CRBN/UBE3A/ARMC8/RNF7/AUP1/SUMO1/FBXO2/UBE2B/C2orf40/SPOP/RNF11/KBTBD4/PSMB2/DNAJB9/CBFA2T3/CDC16/UBE4B/CLOCK/APC/DERL1/PLAA…	98
GO:0032446	GO:0032446	protein modification by small protein conjugation	181/2008	860/14297	4.91271e-09	2.35687e-06	2.1422e-06	ANKIB1/CDC27/MYCBP2/FBXL3/UBE3C/PSMC4/RNF14/RNF10/UBR2/PIAS1/CUL3/DCUN1D1/JADE2/ANAPC4/RC3H2/BTBD1/CBFB/PSME4/NEDD4/CDC42/FBXW11/TSG101/UBE2A/PIAS2/UBE2K/MID2/CNOT4/HSP90AA1/HUWE1/PSMC5/HECTD1/PSMC6/PSMA3/PSMC1/PSMB5/DCAF11/PSMA7/RNF125/UBL4A/MGRN1/FBXO31/UBE2W/UBR5/GSK3A/CAV1/PSMA2/CUL2/FBXL20/MED31/UBE2D3/TRIM2/FBXW7/TRIM3/UBE4A/CBL/FBXO3/KCTD10/USP5/BACH2/ZNF451/SKP1/TRIM23/CRBN/UBE3A/RNF7/USP…	181
GO:0010498	GO:0010498	proteasomal protein catabolic process	107/2008	443/14297	5.61063e-09	2.48465e-06	2.25833e-06	ANKIB1/CDC27/FBXL3/PSMC4/RNF14/UBR2/PIAS1/GABARAPL2/CUL3/CLEC16A/JKAMP/ANAPC4/BTBD1/PSME4/SIRT2/NEDD4/PRKACA/FBXW11/DERL2/UBE2A/UBE2K/PPP2R5C/GSK3B/PSMC5/PSMC6/PSMA3/PSMC1/PSMB5/DCAF11/PSMA7/HM13/USP14/RNF125/FBXO31/UBE2W/PPP2CB/GSK3A/CAV1/PSMA2/FBXL20/UBE2D3/FBXW7/UBE4A/KCTD10/USP5/SKP1/CSNK1A1/CRBN/UBE3A/ARMC8/RNF7/AUP1/SUMO1/FBXO2/UBE2B/C2orf40/SPOP/RNF11/KBTBD4/PSMB2/NR1D1/DNAJB9/CBFA2T3/CDC1…	107
GO:0016241	GO:0016241	regulation of macroautophagy	50/2008	159/14297	1.33373e-08	5.48448e-06	4.98493e-06	RB1CC1/ATP6V0A1/CLEC16A/ATP6V1H/TBC1D25/VPS35/NEDD4/PRKACA/EXOC1/SH3GLB1/MTMR3/ATP6V1D/SPTLC2/CHMP4B/PRKAG2/MAPK8/TBC1D12/LAMTOR3/ATP6V1A/MFN2/EXOC8/RRAGC/ATP6V0B/PIK3CA/VPS26A/OPTN/BECN1/VPS13C/ATP6V1E1/EXOC4/PRKAA1/RAB33A/ATP6V1G1/RAB5A/RUBCN/ATP6V1B2/LRSAM1/SCOC/ATP6V1C1/LARP1/RRAGA/ATP6V0D1/PAFAH1B2/RAB33B/SMCR8/RNF41/NRBP2/ATP6V0C/UBQLN2/RAB12	50
GO:0098693	GO:0098693	regulation of synaptic vesicle cycle	21/2008	42/14297	3.11506e-08	1.19556e-05	1.08666e-05	SYN1/RIMS1/DNM1L/RIMS4/RAB3A/GRIK5/STX1A/RAP1A/RIMS3/SYT11/STXBP1/PLAA/RAB5A/SNCA/BRAF/NLGN2/PTEN/ATP2A2/RIMS2/BTBD9/DNM3	21
GO:0038093	GO:0038093	Fc receptor signaling pathway	50/2008	165/14297	5.09596e-08	1.83359e-05	1.66658e-05	PSMC4/MAPK9/NCKAP1/ELMO2/MAP2K4/PSME4/CDC42/FBXW11/HSP90AA1/PSMC5/MAPK1/PSMC6/PSMA3/PSMC1/PSMB5/PSMA7/PSMA2/MAPK8/PPP3CB/MAPK10/ITK/SKP1/SOS1/RAP1A/PIK3CA/WIPF3/PSMB2/UBE2D2/KRAS/ABI1/ACTR2/PDPK1/PIK3R1/PAK1/NCK1/PSMD6/CRK/PRKCE/PSMD1/GRB2/UBE2N/PAK2/PSMD12/PLPP4/PSMB8/CHUK/PPP3R1/PSMB9/ARPC1A/BRK1	50
GO:0006470	GO:0006470	protein dephosphorylation	73/2008	287/14297	1.78168e-07	6.03361e-05	5.48404e-05	MTMR7/PHLPP2/PPP1R12A/PLPP1/FBXW11/PPP2R2C/DLG1/PTPN23/PPP2R5C/GSK3B/SSH1/MTMR2/PHACTR3/MTMR3/PPM1A/PPP2CB/PPP3CB/SHOC2/DUSP3/YWHAE/PPM1H/PHACTR1/PTP4A1/PPP2R5D/PPP2CA/DNAJC6/RCAN3/PPP6C/FKBP1B/PTPN12/ILKAP/PPP1R3D/PPP1R1A/PPM1B/MTMR6/SSH2/PLPP2/CTTNBP2NL/TIPRL/CALM2/CAMK2G/DRD2/PPP1R1C/AKAP6/PPP2R5E/UBASH3B/SPPL3/PTPDC1/NCK1/DUSP23/CALM3/SSU72/PPM1K/DUSP7/UBLCP1/PDP1/SMPD1/YWHAB/PTPN9/PTEN/PDP2/…	73
GO:0006914	GO:0006914	autophagy	104/2008	457/14297	2.3129e-07	7.0081e-05	6.36977e-05	RB1CC1/ATP6V0A1/GABARAPL2/CLEC16A/ATP6V1H/CTSA/ATG2B/TBC1D25/SIRT2/VPS35/NEDD4/PRKACA/MARK2/TSG101/RAB7A/TP53INP2/MID2/HSP90AA1/DNM1L/DYNLL1/EXOC1/SH3GLB1/MTMR3/ATP6V1D/SPTLC2/SLC17A9/CHMP4B/SRPX/GSK3A/PRKAG2/MAPK8/TBC1D12/KAT2A/LAMTOR3/FBXW7/PPARGC1A/HSPA8/EIF4G2/AMBRA1/ATP6V1A/STAM2/TMEM59/MFN2/EXOC8/RRAGC/LGALS8/ATP6V0B/STX12/STBD1/VPS4B/PIK3CA/VPS26A/OPTN/BECN1/VPS13C/ATP6V1E1/EXOC4/PRKAA1/RA…	104
GO:0061919	GO:0061919	process utilizing autophagic mechanism	104/2008	457/14297	2.3129e-07	7.0081e-05	6.36977e-05	RB1CC1/ATP6V0A1/GABARAPL2/CLEC16A/ATP6V1H/CTSA/ATG2B/TBC1D25/SIRT2/VPS35/NEDD4/PRKACA/MARK2/TSG101/RAB7A/TP53INP2/MID2/HSP90AA1/DNM1L/DYNLL1/EXOC1/SH3GLB1/MTMR3/ATP6V1D/SPTLC2/SLC17A9/CHMP4B/SRPX/GSK3A/PRKAG2/MAPK8/TBC1D12/KAT2A/LAMTOR3/FBXW7/PPARGC1A/HSPA8/EIF4G2/AMBRA1/ATP6V1A/STAM2/TMEM59/MFN2/EXOC8/RRAGC/LGALS8/ATP6V0B/STX12/STBD1/VPS4B/PIK3CA/VPS26A/OPTN/BECN1/VPS13C/ATP6V1E1/EXOC4/PRKAA1/RA…	104
GO:0070646	GO:0070646	protein modification by small protein removal	69/2008	274/14297	5.73482e-07	0.000165077	0.000150041	PSMC4/OTUD5/PSME4/POLB/CYLD/PSMC5/ESR1/PSMC6/PSMA3/PSMC1/PSMB5/PSMA7/USP14/USP31/CCP110/PSMA2/KAT2A/USP46/USP5/USP4/INO80D/STAM2/USP34/USP35/RNF146/COPS5/USP9X/PSMB2/BECN1/RHOT1/MINDY2/USP6/CCNA1/APC/USP15/TANK/STAM/MYC/STAMBPL1/COPS4/COPS3/ASXL2/MINDY3/USP12/INO80C/OTUD6B/MYSM1/PSMD6/RNF123/OTUD4/OTUD1/ABRAXAS2/COPS2/COPS6/USP38/SMAD1/USP32/ASXL1/PTEN/TADA2B/TNKS/PSMD1/VCPIP1/SMAD2/YOD1/PSMD12/P…	69
GO:0019882	GO:0019882	antigen processing and presentation	52/2008	188/14297	6.92042e-07	0.000189718	0.000172438	AP2B1/PSMC4/KIF2A/PSME4/RAB7A/KIFAP3/DYNC1I2/CAPZB/RAB10/PSMC5/DYNLL1/PSMC6/PSMA3/PSMC1/PSMB5/PSMA7/KIF3B/DCTN6/PSMA2/RAB5B/NCF2/PSMB2/ACTR10/DCTN4/RAB33A/DYNC1LI2/CLTC/DYNC1LI1/SAR1B/CD8A/KIF5A/CTSS/PSMD6/B2M/AP1G1/DCTN5/RAB4A/RAB3B/PSMD1/RAB6A/BCAP31/DYNC1H1/PSMD12/CAPZA2/PSMB8/HLA-G/HLA-F/HLA-A/CHUK/HLA-B/PSMB9/DYNLL2	52
GO:0016311	GO:0016311	dephosphorylation	97/2008	430/14297	8.9724e-07	0.000224615	0.000204156	MTMR7/PHLPP2/PPP1R12A/WNK1/PLPP1/POLB/FBXW11/PPP2R2C/DLG1/PTPN23/NT5C2/PPP2R5C/MEF2C/GSK3B/SSH1/MTMR2/PHACTR3/MTMR3/PPM1A/PPP2CB/PPP3CB/SHOC2/DUSP3/YWHAE/CSRNP2/PPM1H/PHACTR1/PTP4A1/ARFGEF3/PPP2R5D/PPP2CA/DNAJC6/SMG7/RCAN3/PPP6C/FKBP1B/PFKFB2/MPHOSPH10/PTPN12/FBP2/ILKAP/PPP1R3D/LPIN1/PPP1R1A/PPM1B/MTMR6/SSH2/PLPP2/CTTNBP2NL/TIPRL/CALM2/CAMK2G/DRD2/PPP1R1C/AKAP6/INPP1/FARP1/PPP2R5E/UBASH3B/PIP4P2/…	97
GO:0046928	GO:0046928	regulation of neurotransmitter secretion	22/2008	53/14297	8.97367e-07	0.000224615	0.000204156	SYN1/TACR2/RIMS1/MEF2C/DNM1L/RIMS4/RAB3A/GRIK5/STX1A/ASIC1/RAP1A/RIMS3/RHOT1/UNC13A/SYT11/STXBP1/RAB5A/SNCA/BRAF/ATP2A2/RIMS2/NF1	22
GO:0002478	GO:0002478	antigen processing and presentation of exogenous peptide antigen	44/2008	151/14297	1.05613e-06	0.000248309	0.000225692	AP2B1/PSMC4/KIF2A/PSME4/RAB7A/KIFAP3/DYNC1I2/CAPZB/PSMC5/DYNLL1/PSMC6/PSMA3/PSMC1/PSMB5/PSMA7/KIF3B/DCTN6/PSMA2/NCF2/PSMB2/ACTR10/DCTN4/DYNC1LI2/CLTC/DYNC1LI1/SAR1B/KIF5A/CTSS/PSMD6/B2M/AP1G1/DCTN5/PSMD1/DYNC1H1/PSMD12/CAPZA2/PSMB8/HLA-G/HLA-F/HLA-A/CHUK/HLA-B/PSMB9/DYNLL2	44
GO:2000300	GO:2000300	regulation of synaptic vesicle exocytosis	14/2008	25/14297	1.07829e-06	0.000248309	0.000225692	SYN1/RIMS1/DNM1L/RIMS4/RAB3A/GRIK5/STX1A/RAP1A/RIMS3/STXBP1/RAB5A/BRAF/ATP2A2/RIMS2	14
GO:0032482	GO:0032482	Rab protein signal transduction	26/2008	70/14297	1.23315e-06	0.000260621	0.000236883	RAB7A/RAB21/RAB10/RAB18/RAB11A/RAB2A/RAB3A/RAB5C/MADD/RAB5B/DNAJC27/RAB14/RAB22A/RAB2B/RAB33A/RAB30/RAB5A/RAB6B/RAB8A/RAB4A/RAB3B/RAB33B/RAB6A/RAB11B/RAB12/RAB6C	26
GO:0038095	GO:0038095	Fc-epsilon receptor signaling pathway	36/2008	114/14297	1.24182e-06	0.000260621	0.000236883	PSMC4/MAPK9/MAP2K4/PSME4/FBXW11/PSMC5/MAPK1/PSMC6/PSMA3/PSMC1/PSMB5/PSMA7/PSMA2/MAPK8/PPP3CB/MAPK10/ITK/SKP1/SOS1/PIK3CA/PSMB2/UBE2D2/KRAS/PDPK1/PIK3R1/PAK1/PSMD6/PSMD1/GRB2/UBE2N/PAK2/PSMD12/PSMB8/CHUK/PPP3R1/PSMB9	36
GO:0009894	GO:0009894	regulation of catabolic process	170/2008	861/14297	1.26757e-06	0.000260621	0.000236883	ANKIB1/PSMC4/RNF14/RB1CC1/ATP6V0A1/PIAS1/GABARAPL2/CLEC16A/ATP6V1H/PUM2/CTSA/YBX1/TBC1D25/PSME4/SIRT2/VPS35/NEDD4/CDC42/PRKACA/DERL2/RAB7A/UBE2K/NRDC/TNRC6C/TP53INP2/RAPGEF3/MID2/HSP90AA1/GSK3B/MTMR2/PSMC5/DNM1L/EXOC1/SH3GLB1/MTMR3/TNRC6B/PSMC6/ATP6V1D/PSMA3/SPTLC2/PSMC1/PSMB5/PSMA7/SLC17A9/CHMP4B/USP14/RNF125/LONP2/GSK3A/CAV1/PSMA2/PRKAG2/MAPK8/CPEB3/TBC1D12/KAT2A/LAMTOR3/FBXW7/PPARGC1A/HSPA8/EI…	170
GO:0016579	GO:0016579	protein deubiquitination	65/2008	259/14297	1.37387e-06	0.000272737	0.000247895	PSMC4/OTUD5/PSME4/POLB/CYLD/PSMC5/ESR1/PSMC6/PSMA3/PSMC1/PSMB5/PSMA7/USP14/USP31/CCP110/PSMA2/KAT2A/USP46/USP5/USP4/INO80D/STAM2/USP34/USP35/RNF146/COPS5/USP9X/PSMB2/BECN1/RHOT1/MINDY2/USP6/CCNA1/APC/USP15/TANK/STAM/MYC/STAMBPL1/ASXL2/MINDY3/USP12/INO80C/OTUD6B/MYSM1/PSMD6/RNF123/OTUD4/OTUD1/ABRAXAS2/USP38/SMAD1/USP32/ASXL1/PTEN/TADA2B/TNKS/PSMD1/VCPIP1/SMAD2/YOD1/PSMD12/PSMB8/MBD5/PSMB9	65
GO:0051050	GO:0051050	positive regulation of transport	164/2008	827/14297	1.49912e-06	0.00028768	0.000261477	ABCB4/AP2B1/SELE/ISL1/RUFY3/FHL1/RIPOR1/WNK1/VPS35/NEDD4/CDC42/ATP6AP1/CLASP1/TSG101/TACR2/DLG1/RAB7A/PTPN23/RAPGEF3/RAB21/CPB2/AACS/GSK3B/OXCT1/HUWE1/MTMR2/DNM1L/PPP1R13B/DYNLL1/SLC9A1/EXOC1/OSBPL8/SORBS1/SH3GLB1/MAPK1/GZMB/PPM1A/SLC17A9/CEMIP/UBR5/GPI/CLIP3/RAB3A/GSK3A/CAV1/STX1A/TFR2/CXCL12/MAPK8/PPP3CB/KAT2A/YWHAE/UBE2D3/FBXW7/P2RX3/CBL/KCNA1/CREBL2/TMEM30A/PDCD10/SPTBN1/SUMO1/RAP1A/RHOU/KMT2…	164
GO:0051588	GO:0051588	regulation of neurotransmitter transport	29/2008	84/14297	1.76862e-06	0.000321191	0.000291936	SYN1/TACR2/RIMS1/MEF2C/DNM1L/RIMS4/HRH3/RAB3A/GRIK5/STX1A/ASIC1/RAP1A/RIMS3/VAMP7/RHOT1/UNC13A/SYT11/STXBP1/RAB5A/ARL6IP5/SNCA/DRD2/BRAF/SV2A/GDNF/RAB3B/ATP2A2/RIMS2/NF1	29
GO:0007265	GO:0007265	Ras protein signal transduction	98/2008	442/14297	1.78533e-06	0.000321191	0.000291936	ITGA3/RALA/ARHGAP44/CUL3/RIPOR1/NCKAP1/ARFGEF1/RASGRP2/CDC42/RASAL2/RAB7A/GNB1/RAPGEF3/RAB21/SMAP2/RAB10/RAB18/NRP1/SOS2/ARHGAP5/RAB11A/RHOV/RAB2A/PPP2CB/CYTH2/RAB3A/ADAP1/GBF1/SHOC2/RAB5C/RANGRF/MADD/RAB5B/SMAP1/ARFGEF3/RASGRF2/BCL6/ROPN1B/DNAJC27/SOS1/RAP1A/RHOU/MFN2/RAB14/RHOQ/GNA13/ARFGEF2/RAB22A/IQSEC2/RAP2A/RHOT1/RAB2B/ARHGEF9/KRAS/RAB33A/DAB2IP/FLOT1/RAB30/G3BP2/GIT2/ARHGDIA/RAB5A/IQSEC1/P…	98
GO:0019884	GO:0019884	antigen processing and presentation of exogenous antigen	44/2008	154/14297	1.89704e-06	0.000330947	0.000300803	AP2B1/PSMC4/KIF2A/PSME4/RAB7A/KIFAP3/DYNC1I2/CAPZB/PSMC5/DYNLL1/PSMC6/PSMA3/PSMC1/PSMB5/PSMA7/KIF3B/DCTN6/PSMA2/NCF2/PSMB2/ACTR10/DCTN4/DYNC1LI2/CLTC/DYNC1LI1/SAR1B/KIF5A/CTSS/PSMD6/B2M/AP1G1/DCTN5/PSMD1/DYNC1H1/PSMD12/CAPZA2/PSMB8/HLA-G/HLA-F/HLA-A/CHUK/HLA-B/PSMB9/DYNLL2	44
GO:0031329	GO:0031329	regulation of cellular catabolic process	153/2008	767/14297	2.41182e-06	0.000408377	0.000371181	ANKIB1/PSMC4/RNF14/RB1CC1/ATP6V0A1/PIAS1/GABARAPL2/CLEC16A/ATP6V1H/PUM2/CTSA/YBX1/TBC1D25/PSME4/SIRT2/VPS35/NEDD4/PRKACA/DERL2/UBE2K/NRDC/TNRC6C/TP53INP2/RAPGEF3/MID2/HSP90AA1/GSK3B/MTMR2/PSMC5/DNM1L/EXOC1/SH3GLB1/MTMR3/TNRC6B/PSMC6/ATP6V1D/PSMA3/SPTLC2/PSMC1/PSMB5/PSMA7/SLC17A9/CHMP4B/USP14/RNF125/LONP2/GSK3A/CAV1/PSMA2/PRKAG2/MAPK8/CPEB3/TBC1D12/KAT2A/LAMTOR3/FBXW7/PPARGC1A/HSPA8/EIF4G2/AMBRA1/…	153
GO:0010506	GO:0010506	regulation of autophagy	71/2008	296/14297	2.70279e-06	0.000440166	0.000400074	RB1CC1/ATP6V0A1/CLEC16A/ATP6V1H/CTSA/TBC1D25/SIRT2/VPS35/NEDD4/PRKACA/TP53INP2/MID2/DNM1L/EXOC1/SH3GLB1/MTMR3/ATP6V1D/SPTLC2/SLC17A9/CHMP4B/GSK3A/PRKAG2/MAPK8/TBC1D12/KAT2A/LAMTOR3/FBXW7/EIF4G2/AMBRA1/ATP6V1A/TMEM59/MFN2/EXOC8/RRAGC/ATP6V0B/PIK3CA/VPS26A/OPTN/BECN1/VPS13C/ATP6V1E1/EXOC4/PRKAA1/RAB33A/HTR2B/ATP6V1G1/RMC1/ABL2/RAB5A/RUBCN/SNCA/ATP6V1B2/MTDH/LRSAM1/SOGA1/SCOC/ATP6V1C1/LARP1/RRAGA/AT…	71
GO:0048002	GO:0048002	antigen processing and presentation of peptide antigen	45/2008	161/14297	2.80098e-06	0.000440166	0.000400074	AP2B1/PSMC4/KIF2A/PSME4/RAB7A/KIFAP3/DYNC1I2/CAPZB/PSMC5/DYNLL1/PSMC6/PSMA3/PSMC1/PSMB5/PSMA7/KIF3B/DCTN6/PSMA2/NCF2/PSMB2/ACTR10/DCTN4/DYNC1LI2/CLTC/DYNC1LI1/SAR1B/KIF5A/CTSS/PSMD6/B2M/AP1G1/DCTN5/PSMD1/BCAP31/DYNC1H1/PSMD12/CAPZA2/PSMB8/HLA-G/HLA-F/HLA-A/CHUK/HLA-B/PSMB9/DYNLL2	45
GO:0015682	GO:0015682	ferric iron transport	17/2008	37/14297	2.90538e-06	0.000440166	0.000400074	ATP6V0A1/ATP6V1H/ATP6AP1/ATP6V1D/TFR2/ATP6V1A/STEAP3/ATP6V0B/ATP6V1E1/ATP6V1G1/CLTC/ATP6V1B2/ATP6V1C1/ATP6V0D1/B2M/RAB11B/ATP6V0C	17
GO:0072512	GO:0072512	trivalent inorganic cation transport	17/2008	37/14297	2.90538e-06	0.000440166	0.000400074	ATP6V0A1/ATP6V1H/ATP6AP1/ATP6V1D/TFR2/ATP6V1A/STEAP3/ATP6V0B/ATP6V1E1/ATP6V1G1/CLTC/ATP6V1B2/ATP6V1C1/ATP6V0D1/B2M/RAB11B/ATP6V0C	17
GO:0042391	GO:0042391	regulation of membrane potential	89/2008	397/14297	3.29772e-06	0.000486794	0.000442455	ABCB5/FHL1/NDUFS1/HEBP2/SEZ6/NEDD4/DLG1/RIMS1/IGSF9B/MEF2C/GSK3B/SSH1/MTMR2/SLC9A1/DLD/PPP2R3C/HCN2/RIMS4/SLC17A7/MYH14/GSK3A/GRIK5/CAV1/STX1A/CNTNAP1/YWHAE/RANGRF/GABRA4/P2RX3/ASIC1/KCNA1/SLC26A8/SUMO1/RIMS3/KMT2A/FKBP1B/GRIA3/YWHAH/ATP1B2/ADCYAP1/CACNA1A/SOD1/ATP1B1/ARL6IP5/SNCA/GLRA3/CACNA1B/DRD2/HTR3B/SCN2B/CACNA1C/AKAP6/CACNA2D1/PIEZO2/GNAQ/CACNA1D/DGKI/RNF207/KCNB1/SLMAP/GRIK2/HCN1/CACNB2/C…	89
GO:0033572	GO:0033572	transferrin transport	16/2008	34/14297	3.85501e-06	0.000554833	0.000504297	ATP6V0A1/ATP6V1H/ATP6AP1/ATP6V1D/TFR2/ATP6V1A/STEAP3/ATP6V0B/ATP6V1E1/ATP6V1G1/CLTC/ATP6V1B2/ATP6V1C1/ATP6V0D1/RAB11B/ATP6V0C	16
GO:0050804	GO:0050804	modulation of chemical synaptic transmission	74/2008	316/14297	4.28168e-06	0.000586896	0.00053344	SYN1/TACR2/RIMS1/IGSF9B/MEF2C/SSH1/MTMR2/PSMC5/DNM1L/JPH4/MAPK1/RIMS4/ADNP/RAB11A/CACNG7/RAB3A/GRIK5/STX1A/PPP3CB/CPEB3/KAT2A/USP46/P2RX3/ASIC1/PLCL1/RAP1A/RIMS3/KMT2A/PAIP2/PHF24/KBTBD4/STAU1/GRIA3/RHOT1/GNAI1/YWHAH/UNC13A/SYT11/KRAS/SERPINE2/STXBP1/FLOT1/ATAD1/ADCYAP1/CACNG8/RAB5A/SNCA/DRD2/CNTNAP4/DGKI/BRAF/KCNB1/GRIK2/CACNG2/RAB8A/PXK/GDNF/MECP2/RAB3B/NLGN2/YWHAG/PRKCE/GRIK1/PTEN/ATP2A2/CHRNA…	74
GO:0099177	GO:0099177	regulation of trans-synaptic signaling	74/2008	316/14297	4.28168e-06	0.000586896	0.00053344	SYN1/TACR2/RIMS1/IGSF9B/MEF2C/SSH1/MTMR2/PSMC5/DNM1L/JPH4/MAPK1/RIMS4/ADNP/RAB11A/CACNG7/RAB3A/GRIK5/STX1A/PPP3CB/CPEB3/KAT2A/USP46/P2RX3/ASIC1/PLCL1/RAP1A/RIMS3/KMT2A/PAIP2/PHF24/KBTBD4/STAU1/GRIA3/RHOT1/GNAI1/YWHAH/UNC13A/SYT11/KRAS/SERPINE2/STXBP1/FLOT1/ATAD1/ADCYAP1/CACNG8/RAB5A/SNCA/DRD2/CNTNAP4/DGKI/BRAF/KCNB1/GRIK2/CACNG2/RAB8A/PXK/GDNF/MECP2/RAB3B/NLGN2/YWHAG/PRKCE/GRIK1/PTEN/ATP2A2/CHRNA…	74
GO:0031175	GO:0031175	neuron projection development	174/2008	904/14297	4.86833e-06	0.00065179	0.000592423	CFLAR/ITGA3/ETV1/ARHGAP44/CDKL5/RANBP9/ISL1/RUFY3/XK/MAP4/ARID1B/FSTL4/NCKAP1/SEZ6/ARFGEF1/MEF2A/ACSL4/NEDD4/MAPK6/CDC42/EPHA8/MARK2/FRY/RAP1GAP/RIMS1/RAB21/MEF2C/GSK3B/SSH1/RAB10/GNAO1/DNM1L/SEMA4G/CRTAC1/NRP1/MAPK1/NEFH/RPS6KA5/ADNP/DOK5/VAPA/FBXO31/RAB11A/NEFM/NUMBL/RAB3A/OGN/CXCL12/PPP3CB/CPEB3/CNTNAP1/CAPRIN2/TMEM30A/SPTBN1/RTN4/CCDC88A/SOS1/TRAK2/RAP1A/CAMSAP2/KLF7/SPP1/FKBP1B/PIK3CA/NPY/LR…	174
GO:1903829	GO:1903829	positive regulation of cellular protein localization	75/2008	323/14297	5.13366e-06	0.000671693	0.000610513	ITGA3/AP2B1/RUFY3/RIPOR1/CDC42/TSG101/DLG1/RAPGEF3/GSK3B/CYLD/SSH1/HUWE1/PPP1R13B/DYNLL1/SORBS1/SH3GLB1/MAPK1/GZMB/PPM1A/SLC17A9/RAB11A/CEMIP/UBR5/CLIP3/GSK3A/AGR2/ABHD17B/RAB11FIP2/MAPK8/KAT2A/YWHAE/RANGRF/UBE2D3/FBXW7/TMEM30A/PDCD10/SPTBN1/RTN4/CCDC88A/RHOU/TCP1/LRP1/GNAI1/YWHAH/PRKAA1/SYT11/APC/SELENOI/CDKL2/PDPK1/NPEPPS/STAC/PIK3R1/UGCG/PAK1/BICD1/NRG1/KCNB1/CNST/PRKCI/YWHAZ/CCT2/YWHAB/MFF/PT…	75
GO:1902803	GO:1902803	regulation of synaptic vesicle transport	14/2008	28/14297	6.407e-06	0.000819669	0.000745011	SYN1/RIMS1/DNM1L/RIMS4/RAB3A/GRIK5/STX1A/RAP1A/RIMS3/STXBP1/RAB5A/BRAF/ATP2A2/RIMS2	14
GO:0048193	GO:0048193	Golgi vesicle transport	77/2008	337/14297	7.23322e-06	0.000905254	0.0008228	OSBPL5/ANK1/GABARAPL2/CUL3/ATP9A/KIF2A/KIFAP3/DYNC1I2/CAPZB/DOPEY1/RAB10/EPS15/DYNLL1/EXOC1/CNIH1/KIF3B/VAPA/COG4/DCTN6/GBF1/RANGRF/CHIC2/SPTBN1/RAB14/PPP6C/SEC22A/OPTN/VAPB/ARFGEF2/VAMP7/C16orf70/VPS13C/EXOC4/ACTR10/DCTN4/DYNC1LI2/SPTBN5/EXOC6B/DYNC1LI1/GOLGA7/VTI1A/SAR1B/TRAPPC8/RAB6B/KIF5A/TRAPPC10/SPTBN4/CNST/TGFA/PRKCI/ATP9B/AP1G1/DCTN5/RAB8A/TRAPPC9/RNF139/RAB33B/TRAPPC3L/RAB6A/PITPNB/TRAPP…	77
GO:0032869	GO:0032869	cellular response to insulin stimulus	48/2008	182/14297	7.70633e-06	0.000922402	0.000838387	CFLAR/PDK2/GPR21/ATP6V0A1/ATP6V1H/ATP6AP1/RAB10/SLC9A1/OSBPL8/SORBS1/ATP6V1D/GSK3A/CAV2/ATP6V1A/STAT1/SOS1/ATP6V0B/RHOQ/PIK3CA/ATP6V1E1/PRKAA1/LPIN1/APC/ATP6V1G1/CPEB2/MSTN/PDPK1/PIK3R1/ATP6V1B2/PAK1/SOGA1/ATP6V1C1/NCK1/ATP6V0D1/PRKCI/NDEL1/RAB8A/YWHAG/SLC25A33/PTEN/AP3S1/GRB2/SOCS1/ATP6V0C/PTPN1/OPA1/CPEB1/VAMP2	48
GO:1905477	GO:1905477	positive regulation of protein localization to membrane	34/2008	113/14297	8.00373e-06	0.000922402	0.000838387	ITGA3/AP2B1/DLG1/SSH1/PPP1R13B/DYNLL1/SORBS1/GZMB/RAB11A/CEMIP/CLIP3/AGR2/RAB11FIP2/MAPK8/YWHAE/RANGRF/SPTBN1/LRP1/YWHAH/PDPK1/STAC/PIK3R1/PAK1/KCNB1/CNST/PRKCI/YWHAZ/YWHAB/MFF/PTPN9/YWHAG/PRKCE/PPP3R1/DYNLL2	34
GO:0007268	GO:0007268	chemical synaptic transmission	123/2008	603/14297	8.01114e-06	0.000922402	0.000838387	SYN1/UTS2/ARID1B/KIF1B/SEZ6/TACR2/DLG1/RIMS1/IGSF9B/MEF2C/PCDHB4/GSK3B/SSH1/MTMR2/PSMC5/DNM1L/SLC17A6/JPH4/MAPK1/RIMS4/ADNP/HRH3/USP14/RAB11A/SLC17A7/CACNG7/RAB3A/GSK3A/GRIK5/STX1A/PPP3CB/CPEB3/KAT2A/GABRA4/USP46/HSPA8/P2RX3/ASIC1/KCNA1/PCDHB7/GLS/PLCL1/RAP1A/RIMS3/KMT2A/PRLHR/PDZD11/PAIP2/SV2C/NPY/PHF24/KBTBD4/STAU1/OPRL1/GRIA3/RHOT1/GNAI1/YWHAH/UNC13A/EXOC4/SYT11/KRAS/DTNA/HTR2B/SERPINE2/STXBP1…	123
GO:0098916	GO:0098916	anterograde trans-synaptic signaling	123/2008	603/14297	8.01114e-06	0.000922402	0.000838387	SYN1/UTS2/ARID1B/KIF1B/SEZ6/TACR2/DLG1/RIMS1/IGSF9B/MEF2C/PCDHB4/GSK3B/SSH1/MTMR2/PSMC5/DNM1L/SLC17A6/JPH4/MAPK1/RIMS4/ADNP/HRH3/USP14/RAB11A/SLC17A7/CACNG7/RAB3A/GSK3A/GRIK5/STX1A/PPP3CB/CPEB3/KAT2A/GABRA4/USP46/HSPA8/P2RX3/ASIC1/KCNA1/PCDHB7/GLS/PLCL1/RAP1A/RIMS3/KMT2A/PRLHR/PDZD11/PAIP2/SV2C/NPY/PHF24/KBTBD4/STAU1/OPRL1/GRIA3/RHOT1/GNAI1/YWHAH/UNC13A/EXOC4/SYT11/KRAS/DTNA/HTR2B/SERPINE2/STXBP1…	123
GO:0061024	GO:0061024	membrane organization	159/2008	821/14297	8.91634e-06	0.0010065	0.000914822	ABCB4/AP2B1/RALA/ARHGAP44/GPR21/CUL3/HEBP2/ATP9A/TBC1D25/VPS35/CDC42/DLG1/RAB7A/RIMS1/STX7/HSP90AA1/GSK3B/ZMPSTE24/SSH1/EPS15/DNM1L/PPP1R13B/DYNLL1/SLC9A1/OSBPL8/SH3GLB1/GZMB/CNIH1/CHMP4B/VAPA/UBL4A/RAB11A/CACNG7/RAB3A/GSK3A/GRIK5/CAV2/CAV1/STX1A/MAPK8/GBF1/TBC1D12/YWHAE/HSPA8/CBL/TMEM30A/COL4A3BP/PPP2CA/ARL6/ROPN1B/STAM2/SPTBN1/RTN4/CCDC88A/ATF2/AAK1/SUMO1/DNAJC6/MFN2/VAMP4/STX12/SGIP1/PPP6C/SEC…	159
GO:0071453	GO:0071453	cellular response to oxygen levels	52/2008	204/14297	9.46043e-06	0.00104738	0.000951979	CFLAR/CREBBP/PSMC4/PSME4/SIRT2/RORA/ATP6AP1/GNB1/PSMC5/DNM1L/SLC9A1/PSMC6/PSMA3/PSMC1/PSMB5/PSMA7/PGK1/CAV1/PSMA2/CUL2/UBE2D3/PPARGC1A/CBL/CPEB4/ATP6V1A/FOXO3/RWDD3/PSMB2/UBE2D2/PRKAA1/ATP6V1G1/MYC/CPEB2/NOL3/NPEPPS/DDAH1/ELOC/BACH1/ATP6V0D1/PSMD6/ATP7A/NKX3-1/PRKCE/PTEN/PSMD1/SLC8A1/IRAK1/PSMD12/OPA1/PSMB8/CPEB1/PSMB9	52
GO:0099537	GO:0099537	trans-synaptic signaling	123/2008	606/14297	1.02591e-05	0.00111437	0.00101287	SYN1/UTS2/ARID1B/KIF1B/SEZ6/TACR2/DLG1/RIMS1/IGSF9B/MEF2C/PCDHB4/GSK3B/SSH1/MTMR2/PSMC5/DNM1L/SLC17A6/JPH4/MAPK1/RIMS4/ADNP/HRH3/USP14/RAB11A/SLC17A7/CACNG7/RAB3A/GSK3A/GRIK5/STX1A/PPP3CB/CPEB3/KAT2A/GABRA4/USP46/HSPA8/P2RX3/ASIC1/KCNA1/PCDHB7/GLS/PLCL1/RAP1A/RIMS3/KMT2A/PRLHR/PDZD11/PAIP2/SV2C/NPY/PHF24/KBTBD4/STAU1/OPRL1/GRIA3/RHOT1/GNAI1/YWHAH/UNC13A/EXOC4/SYT11/KRAS/DTNA/HTR2B/SERPINE2/STXBP1…	123
GO:0099536	GO:0099536	synaptic signaling	123/2008	607/14297	1.11314e-05	0.00118673	0.00107864	SYN1/UTS2/ARID1B/KIF1B/SEZ6/TACR2/DLG1/RIMS1/IGSF9B/MEF2C/PCDHB4/GSK3B/SSH1/MTMR2/PSMC5/DNM1L/SLC17A6/JPH4/MAPK1/RIMS4/ADNP/HRH3/USP14/RAB11A/SLC17A7/CACNG7/RAB3A/GSK3A/GRIK5/STX1A/PPP3CB/CPEB3/KAT2A/GABRA4/USP46/HSPA8/P2RX3/ASIC1/KCNA1/PCDHB7/GLS/PLCL1/RAP1A/RIMS3/KMT2A/PRLHR/PDZD11/PAIP2/SV2C/NPY/PHF24/KBTBD4/STAU1/OPRL1/GRIA3/RHOT1/GNAI1/YWHAH/UNC13A/EXOC4/SYT11/KRAS/DTNA/HTR2B/SERPINE2/STXBP1…	123
GO:0031146	GO:0031146	SCF-dependent proteasomal ubiquitin-dependent protein catabolic process	24/2008	69/14297	1.16837e-05	0.00122297	0.00111158	FBXL3/PSMC4/PSME4/FBXW11/PSMC5/PSMC6/PSMA3/PSMC1/PSMB5/PSMA7/FBXO31/PSMA2/FBXL20/FBXW7/SKP1/RNF7/FBXO2/PSMB2/FBXO4/PSMD6/PSMD1/PSMD12/PSMB8/PSMB9	24
GO:0031346	GO:0031346	positive regulation of cell projection organization	76/2008	337/14297	1.35371e-05	0.00139166	0.00126491	CFLAR/ITGA3/RALA/CDKL5/RUFY3/NCKAP1/SEZ6/MAPK6/CDC42/MARK2/RIMS1/RAB21/DNM1L/DYNLL1/NRP1/PLEK2/ADNP/FBXO31/CCP110/RAB11A/CXCL12/CPEB3/KAT2A/CAPRIN2/TMEM30A/RTN4/CCDC88A/RAP1A/TGFB3/RHOQ/FKBP1B/SEPT7/VAMP7/UNC13A/MAP1B/ATP8A2/APC/CAPRIN1/AVIL/DAB2IP/PLAA/ACTR2/ADCYAP1/ARHGDIA/ABL2/CPNE9/PAK1/NRG1/BRAF/NCK1/CARMIL2/ARHGAP35/PRKCI/ATP7A/FRMD7/RET/NDEL1/SHOX2/UBE2V2/TAPT1/RIMS2/SLITRK1/AMIGO1/PRKD1/E…	76
GO:0001508	GO:0001508	action potential	36/2008	126/14297	1.58314e-05	0.00159897	0.00145333	DLG1/SLC9A1/HCN2/MYH14/CAV1/CNTNAP1/YWHAE/RANGRF/P2RX3/KCNA1/SUMO1/FKBP1B/YWHAH/CACNA1A/ATP1B1/CACNA1B/SCN2B/CACNA1C/AKAP6/CACNA2D1/GNAQ/CACNA1D/RNF207/KCNB1/SLMAP/GRIK2/CACNB2/CATSPER2/SCN9A/KCNMB3/JUP/ATP2A2/KCNA2/SLC8A1/SCN8A/CACNA1E	36
GO:0007264	GO:0007264	small GTPase mediated signal transduction	113/2008	553/14297	1.7217e-05	0.00170893	0.00155328	ITGA3/RALA/ARHGAP44/FAM13B/CUL3/RIPOR1/NCKAP1/ARFGEF1/MYO9A/RASGRP2/CDC42/RASAL2/RAB7A/RAP1GAP/GNB1/RAPGEF3/RAB21/SMAP2/RAB10/DOCK3/RAPGEF4/RAB18/NRP1/SOS2/ARHGAP5/RAB11A/RHOV/RAB2A/PPP2CB/CYTH2/RAB3A/ADAP1/GBF1/SHOC2/RAB5C/RANGRF/MADD/RAB5B/SMAP1/ARFGEF3/RASGRF2/BCL6/ROPN1B/DNAJC27/SOS1/RAP1A/RHOU/MFN2/RRAGC/RAB14/RHOQ/GNA13/ARFGEF2/RAB22A/IQSEC2/RAP2A/RHOT1/RAB2B/ARHGEF9/KRAS/RAB33A/DOCK10/DAB2…	113
GO:0060627	GO:0060627	regulation of vesicle-mediated transport	94/2008	444/14297	2.10688e-05	0.00205582	0.00186857	AP2B1/RALA/SELE/SYN1/GPR21/TBC1D25/ATP6AP1/CLASP1/TSG101/RAB7A/PTPN23/RIMS1/RAB21/RAB10/MTMR2/DNM1L/RAPGEF4/NRP1/MAPK1/RIMS4/RAB11A/CLIP3/RAB3A/GRIK5/CAV1/STX1A/TFR2/TBC1D12/RAB5C/CBL/RAB5B/SMAP1/AAK1/RAP1A/DNAJC6/RIMS3/SGIP1/RAB14/VPS4B/LRP1/C4BPA/VAMP7/USP6/RAB2B/PRKAA1/SYT11/AHI1/BIN1/STAM/STXBP1/FLOT1/ATAD1/PDPK1/ABL2/RAB5A/ATG3/RUBCN/SNCA/SNX12/LRSAM1/DRD2/DOC2A/ADRA2A/BICD1/RABGAP1L/BRAF/KC…	94
GO:0016358	GO:0016358	dendrite development	52/2008	210/14297	2.25137e-05	0.00216019	0.00196343	ARHGAP44/CDKL5/ARID1B/FSTL4/SEZ6/MEF2A/ACSL4/NEDD4/MAPK6/CDC42/RAB21/MEF2C/DNM1L/NRP1/FBXO31/CPEB3/CAPRIN2/TRAK2/CAMSAP2/KLF7/VAMP7/RAP2A/YWHAH/MAP1B/CAPRIN1/DOCK10/ABI1/DAB2IP/KIAA0319/ACTR2/ZNF365/HECW2/RERE/FARP1/ASAP1/TNIK/NRG1/HPRT1/MAP1A/MECP2/CTNND2/PTEN/CHRNA7/PAK2/PRKG1/SEMA4D/IL1RAP/TRAPPC4/SYNGAP1/DNM3/OPA1/FMN1	52
GO:0002764	GO:0002764	immune response-regulating signaling pathway	90/2008	423/14297	2.5767e-05	0.00243181	0.00221031	SKAP2/CREBBP/PGLYRP1/PSMC4/MAPK9/PUM2/NCKAP1/ELMO2/MAP2K4/CBFB/PSME4/CDC42/PRKACA/FBXW11/PAG1/HSP90AA1/MEF2C/CYLD/PSMC5/ESR1/MAPK1/PSMC6/PSMA3/PSMC1/RPS6KA5/PSMB5/PSMA7/RNF125/RIOK3/CAV1/PSMA2/MAPK8/PPP3CB/DUSP3/UBE2D3/MAPK10/BTN2A1/ITK/SKP1/SOS1/RAP1A/CR2/PIK3CA/WIPF3/PSMB2/NR1D1/UBE2D2/ANKRD17/KRAS/IRAK2/RSAD2/RC3H1/TANK/ABI1/DAB2IP/FLOT1/ACTR2/PDPK1/PIK3R1/PAK1/LY96/BRAF/SPPL3/NCK1/CTSS/PSMD6/…	90
GO:0032409	GO:0032409	regulation of transporter activity	55/2008	228/14297	2.93643e-05	0.00272661	0.00247826	FHL1/WNK1/NEDD4/GNB5/PRKACA/DLG1/MEF2C/SLC9A1/JPH4/CACNG7/CAV1/YWHAE/RANGRF/PPARGC1A/KCNA1/SUMO1/KMT2A/FKBP1B/KCNS1/OPRL1/SYNGR3/YWHAH/KCNC1/ATP1B2/NDFIP1/HECW2/CACNG8/CTTNBP2NL/ATP1B1/CASQ1/CALM2/STAC/SNCA/DRD2/SCN2B/ADRA2A/AKAP6/CACNA2D1/CACNA1D/RNF207/CALM3/CTSS/SLMAP/WNK2/ATP7A/CACNB2/CACNG2/NLGN2/PRKCE/PTEN/GLRX/WWP2/STIMATE/VAMP2/KCTD7	55
GO:0010256	GO:0010256	endomembrane system organization	84/2008	392/14297	3.632e-05	0.00331895	0.00301665	TBPL1/ARFGEF1/CDC42/CLASP1/TSG101/RAB7A/ZMPSTE24/RAB10/SNX10/OSBPL8/SH3GLB1/RAB18/MAPK1/CHMP4B/UBL4A/COG4/RAB11A/RAB2A/CAV2/CAV1/GBF1/TMEM33/CLCN3/RAB5B/COL4A3BP/PPP2CA/CSNK1A1/PDCD10/STAM2/SPTBN1/RTN4/SUMO1/EXOC8/VAMP4/CAMSAP2/SGIP1/VPS4B/OPTN/VAPB/ARFGEF2/RAB22A/SYNE1/SYT11/RTN3/LPIN1/ANO3/BLOC1S1/SERPINE2/STAM/FLOT1/RAB30/SPTBN5/SOD1/CASQ1/LYST/LNPK/TMEFF2/VTI1A/ANO4/ASAP1/TRAPPC8/PRKCA/PI4K2A…	84
GO:0002479	GO:0002479	antigen processing and presentation of exogenous peptide antigen via MHC class I, TAP-dependent	22/2008	65/14297	4.3331e-05	0.00389776	0.00354274	PSMC4/PSME4/PSMC5/PSMC6/PSMA3/PSMC1/PSMB5/PSMA7/PSMA2/NCF2/PSMB2/PSMD6/B2M/PSMD1/PSMD12/PSMB8/HLA-G/HLA-F/HLA-A/CHUK/HLA-B/PSMB9	22
GO:0048667	GO:0048667	cell morphogenesis involved in neuron differentiation	111/2008	553/14297	4.52081e-05	0.00400404	0.00363934	ETV1/ARHGAP44/CDKL5/RANBP9/ISL1/RUFY3/XK/FSTL4/MEF2A/NEDD4/CDC42/EPHA8/MARK2/RAP1GAP/RAB21/MEF2C/SSH1/RAB10/DNM1L/SEMA4G/NRP1/MAPK1/NEFH/RPS6KA5/ADNP/DOK5/FBXO31/RAB11A/NUMBL/RAB3A/OGN/CXCL12/PPP3CB/CAPRIN2/SPTBN1/RTN4/SOS1/TRAK2/KLF7/SPP1/PIK3CA/VAMP7/USP9X/RAP2A/YWHAH/ZSWIM6/MAP1B/ATP8A2/KRAS/CAPRIN1/DOCK10/ABI1/STXBP1/FLOT1/SPTBN5/ACTR2/ZNF365/HECW2/SSH2/ARHGDIA/SOD1/RERE/EFNA3/WDPCP/EPHA5/PIK…	111
GO:0032880	GO:0032880	regulation of protein localization	158/2008	840/14297	4.7897e-05	0.00417792	0.00379738	ITGA3/AP2B1/ISL1/RUFY3/RIPOR1/TNFRSF9/VPS35/CDC42/DERL2/TSG101/DLG1/PTPN23/TP53INP2/RAPGEF3/STX7/AACS/GSK3B/OXCT1/CYLD/SSH1/HUWE1/DNM1L/PPP1R13B/DYNLL1/EXOC1/RAPGEF4/SORBS1/SH3GLB1/MAPK1/GZMB/PPM1A/SLC17A9/RAB11A/CEMIP/UBR5/GPI/CLIP3/GSK3A/STX1A/AGR2/ABHD17B/RAB11FIP2/MAPK8/PPP3CB/GBF1/KAT2A/YWHAE/MMD/RANGRF/UBE2D3/FBXW7/HSPA8/TMEM30A/PDE8B/PDCD10/DNAJC27/SPTBN1/RTN4/CCDC88A/AAK1/SUMO1/TMEM59/RAP…	158
GO:0036294	GO:0036294	cellular response to decreased oxygen levels	47/2008	189/14297	4.87639e-05	0.00419006	0.00380841	CFLAR/CREBBP/PSMC4/PSME4/SIRT2/RORA/GNB1/PSMC5/DNM1L/SLC9A1/PSMC6/PSMA3/PSMC1/PSMB5/PSMA7/PGK1/PSMA2/CUL2/UBE2D3/PPARGC1A/CBL/CPEB4/FOXO3/RWDD3/PSMB2/UBE2D2/PRKAA1/MYC/CPEB2/NOL3/NPEPPS/DDAH1/ELOC/BACH1/PSMD6/ATP7A/NKX3-1/PRKCE/PTEN/PSMD1/SLC8A1/IRAK1/PSMD12/OPA1/PSMB8/CPEB1/PSMB9	47
GO:0042590	GO:0042590	antigen processing and presentation of exogenous peptide antigen via MHC class I	22/2008	66/14297	5.6465e-05	0.00478043	0.00434501	PSMC4/PSME4/PSMC5/PSMC6/PSMA3/PSMC1/PSMB5/PSMA7/PSMA2/NCF2/PSMB2/PSMD6/B2M/PSMD1/PSMD12/PSMB8/HLA-G/HLA-F/HLA-A/CHUK/HLA-B/PSMB9	22
GO:0006826	GO:0006826	iron ion transport	19/2008	53/14297	5.81555e-05	0.00485219	0.00441024	ATP6V0A1/ATP6V1H/ATP6AP1/ATP6V1D/TFR2/ATP6V1A/STEAP3/ATP6V0B/ATP6V1E1/ATP6V1G1/CLTC/ATP6V1B2/ATP6V1C1/ATP6V0D1/ATP7A/B2M/FTH1/RAB11B/ATP6V0C	19
GO:0002768	GO:0002768	immune response-regulating cell surface receptor signaling pathway	67/2008	300/14297	5.90287e-05	0.00485469	0.00441251	CREBBP/PSMC4/MAPK9/NCKAP1/ELMO2/MAP2K4/CBFB/PSME4/CDC42/PRKACA/FBXW11/PAG1/HSP90AA1/MEF2C/CYLD/PSMC5/MAPK1/PSMC6/PSMA3/PSMC1/RPS6KA5/PSMB5/PSMA7/PSMA2/MAPK8/PPP3CB/DUSP3/MAPK10/BTN2A1/ITK/SKP1/SOS1/RAP1A/CR2/PIK3CA/WIPF3/PSMB2/UBE2D2/KRAS/RC3H1/ABI1/ACTR2/PDPK1/PIK3R1/PAK1/BRAF/SPPL3/NCK1/PSMD6/BTNL9/CRK/PRKCE/PSMD1/GRB2/UBE2N/CD28/PAK2/PSMD12/PLPP4/PSMB8/HLA-G/CHUK/PVRIG/PPP3R1/PSMB9/ARPC1A/BRK1	67
GO:0034762	GO:0034762	regulation of transmembrane transport	93/2008	453/14297	7.86918e-05	0.00638068	0.00579951	FHL1/WNK1/NEDD4/GNB5/PRKACA/DLG1/MEF2C/SLC9A1/OSBPL8/JPH4/SORBS1/HCN2/KCND1/CEMIP/CLIP3/CACNG7/GSK3A/CAV1/PRKAG2/YWHAE/RANGRF/PPARGC1A/KCNA1/CREBL2/CRBN/SUMO1/RAP1A/RHOQ/FKBP1B/KCNS1/OPRL1/YWHAH/KCNC1/ATP1B2/PRKAA1/HECW2/PDPK1/CACNA1A/CACNG8/CTTNBP2NL/ATP1B1/CASQ1/CALM2/STAC/ARL6IP5/SNCA/PIK3R1/CACNA1B/PAK1/DRD2/SCN2B/ADRA2A/CACNA1C/AKAP6/CACNA2D1/UBASH3B/AZIN1/CACNA1D/BRAF/RNF207/KCNB1/CALM3/CTS…	93
GO:0090383	GO:0090383	phagosome acidification	2008-12-01	26/14297	8.09812e-05	0.00647512	0.00588535	ATP6V0A1/ATP6V1H/RAB7A/ATP6V1D/ATP6V1A/ATP6V0B/ATP6V1E1/ATP6V1G1/ATP6V1B2/ATP6V1C1/ATP6V0D1/ATP6V0C	12
GO:1905475	GO:1905475	regulation of protein localization to membrane	40/2008	156/14297	8.43943e-05	0.00665559	0.00604938	ITGA3/AP2B1/DLG1/STX7/SSH1/PPP1R13B/DYNLL1/SORBS1/GZMB/RAB11A/CEMIP/CLIP3/AGR2/RAB11FIP2/MAPK8/YWHAE/RANGRF/SPTBN1/TMEM59/RHOQ/LRP1/VAMP7/YWHAH/PDPK1/CLTC/STAC/PIK3R1/PAK1/KCNB1/CNST/PRKCI/YWHAZ/YWHAB/MFF/PTPN9/YWHAG/PRKCE/BCL2L1/PPP3R1/DYNLL2	40
GO:0017157	GO:0017157	regulation of exocytosis	43/2008	172/14297	8.79427e-05	0.00684171	0.00621854	RALA/SYN1/ATP6AP1/CLASP1/TSG101/RAB7A/RIMS1/RAB21/RAB10/DNM1L/RAPGEF4/RIMS4/RAB3A/GRIK5/STX1A/RAP1A/RIMS3/VPS4B/VAMP7/RAB2B/SYT11/STAM/STXBP1/PDPK1/RAB5A/SNCA/DOC2A/ADRA2A/BRAF/KCNB1/CLASP2/AP1G1/CATSPER2/RAB8A/RAB3B/RAB33B/ATP2A2/RIMS2/LAMP1/PCLO/SCAMP5/SYT15/VAMP2	43
GO:0070498	GO:0070498	interleukin-1-mediated signaling pathway	27/2008	92/14297	0.000106568	0.00818019	0.00743511	PSMC4/PSME4/FBXW11/PSMC5/PSMC6/PSMA3/PSMC1/RPS6KA5/PSMB5/PSMA7/PSMA2/SKP1/PSMB2/IRAK2/PELI2/PSMD6/OTUD4/MYD88/PSMD1/UBE2N/IRAK1/IL1RAP/PSMD12/PELI1/PSMB8/CHUK/PSMB9	27
GO:0007006	GO:0007006	mitochondrial membrane organization	34/2008	127/14297	0.000113332	0.00858491	0.00780297	HEBP2/HSP90AA1/GSK3B/PPP1R13B/DYNLL1/SLC9A1/GZMB/GSK3A/MAPK8/YWHAE/ATF2/MFN2/ATP5F1E/RHOT1/YWHAH/NOL3/SNCA/SLC25A4/ATP5MC3/MPV17L/YWHAZ/YWHAB/ATP5MG/STAT3/YWHAG/HSPA4/BCL2L1/TIMM22/OPA1/ATP6/PPP3R1/ATP8/MTRNR2L5/DYNLL2	34
GO:0071375	GO:0071375	cellular response to peptide hormone stimulus	62/2008	279/14297	0.000127159	0.00950721	0.00864126	CFLAR/PDK2/GPR21/ATP6V0A1/ATP6V1H/ARID1B/ATP6AP1/PRKACA/GNB1/RAB10/SLC9A1/OSBPL8/SORBS1/MAPK1/ATP6V1D/GSK3A/CAV2/CAV1/PRKAR1A/PRKAR2A/ATP6V1A/STAT1/SOS1/ATP6V0B/RHOQ/PIK3CA/STAT5A/ATP6V1E1/PRKAA1/LPIN1/APC/ATP6V1G1/CPEB2/MSTN/PDPK1/PIK3R1/ATP6V1B2/PAK1/SOGA1/ATP6V1C1/NCK1/ATP6V0D1/ADCY9/GNG3/PRKCI/NDEL1/CRK/RAB8A/STAT3/YWHAG/SLC25A33/PTEN/GNB2/AP3S1/GRB2/SOCS1/ATP6V0C/PTPN1/OPA1/MBD5/CPEB1/VAMP2	62
GO:0046902	GO:0046902	regulation of mitochondrial membrane permeability	23/2008	74/14297	0.000130782	0.00965274	0.00877353	HEBP2/GSK3B/PPP1R13B/DYNLL1/SLC9A1/GZMB/GSK3A/MAPK8/YWHAE/ATF2/RHOT1/YWHAH/NOL3/SLC25A4/MPV17L/YWHAZ/YWHAB/STAT3/YWHAG/BCL2L1/PPP3R1/MTRNR2L5/DYNLL2	23
GO:0086010	GO:0086010	membrane depolarization during action potential	16/2008	43/14297	0.000132894	0.00968442	0.00880233	HCN2/RANGRF/YWHAH/CACNA1A/CACNA1B/SCN2B/CACNA1C/CACNA2D1/CACNA1D/SLMAP/CACNB2/CATSPER2/SCN9A/SLC8A1/SCN8A/CACNA1E	16
GO:0031344	GO:0031344	regulation of cell projection organization	114/2008	586/14297	0.000138808	0.00989367	0.00899252	CFLAR/ITGA3/RALA/ARHGAP44/CDKL5/RUFY3/XK/MAP4/FSTL4/NCKAP1/SEZ6/VPS35/NEDD4/MAPK6/CDC42/MARK2/CDHR2/RAP1GAP/CAPZB/RIMS1/RAB21/MEF2C/CYLD/SSH1/DNM1L/DYNLL1/SEMA4G/NRP1/PLEK2/ADNP/FBXO31/CCP110/RAB11A/CAV1/ABHD17B/CXCL12/CPEB3/KAT2A/CAPRIN2/TMEM30A/RTN4/CCDC88A/TRAK2/RAP1A/CAMSAP2/SPP1/TGFB3/RHOQ/FKBP1B/SEPT7/LRP1/VAMP7/RAP2A/YWHAH/ZSWIM6/UNC13A/MAP1B/ATP8A2/APC/CAPRIN1/AVIL/DAB2IP/PLAA/KIAA0319/AC…	114
GO:0099531	GO:0099531	presynaptic process involved in chemical synaptic transmission	38/2008	149/14297	0.00014159	0.00989367	0.00899252	SYN1/TACR2/RIMS1/MEF2C/DNM1L/RIMS4/HRH3/RAB3A/GRIK5/STX1A/HSPA8/ASIC1/RAP1A/RIMS3/PDZD11/RHOT1/UNC13A/SYT11/STXBP1/RAB5A/SNCA/CACNA1B/LIN7C/DRD2/DOC2A/DGKI/BRAF/SYNJ1/GDNF/RAB3B/ATP2A2/RIMS2/NRXN1/PIP5K1C/PCLO/NF1/SYT15/VAMP2	38
GO:1903827	GO:1903827	regulation of cellular protein localization	96/2008	478/14297	0.000142176	0.00989367	0.00899252	ITGA3/AP2B1/RUFY3/RIPOR1/VPS35/CDC42/DERL2/TSG101/DLG1/TP53INP2/RAPGEF3/STX7/GSK3B/CYLD/SSH1/HUWE1/PPP1R13B/DYNLL1/SORBS1/SH3GLB1/MAPK1/GZMB/PPM1A/SLC17A9/RAB11A/CEMIP/UBR5/CLIP3/GSK3A/AGR2/ABHD17B/RAB11FIP2/MAPK8/GBF1/KAT2A/YWHAE/RANGRF/UBE2D3/FBXW7/TMEM30A/PDCD10/DNAJC27/SPTBN1/RTN4/CCDC88A/TMEM59/RHOU/RHOQ/TCP1/HSPH1/LRP1/VAMP7/GNAI1/YWHAH/TTBK2/PRKAA1/SYT11/APC/RAB11FIP5/SELENOI/CDKL2/PDPK1/N…	96
GO:0010976	GO:0010976	positive regulation of neuron projection development	57/2008	252/14297	0.000142639	0.00989367	0.00899252	CFLAR/ITGA3/CDKL5/RUFY3/SEZ6/MAPK6/MARK2/RIMS1/RAB21/DNM1L/NRP1/ADNP/FBXO31/RAB11A/CXCL12/CPEB3/CAPRIN2/TMEM30A/RTN4/RAP1A/FKBP1B/VAMP7/UNC13A/MAP1B/ATP8A2/CAPRIN1/AVIL/DAB2IP/PLAA/ACTR2/ADCYAP1/ARHGDIA/ABL2/CPNE9/PAK1/NRG1/BRAF/NCK1/ARHGAP35/PRKCI/RET/NDEL1/SHOX2/UBE2V2/RIMS2/SLITRK1/AMIGO1/PRKD1/EFNA5/PLK5/SHTN1/SEMA4D/IL1RAP/ITSN2/OPA1/BMPR2/PLXNA4	57
GO:0006839	GO:0006839	mitochondrial transport	66/2008	303/14297	0.000145871	0.0099974	0.0090868	HEBP2/VPS35/HSP90AA1/GSK3B/HUWE1/PPP1R13B/DYNLL1/SLC9A1/SH3GLB1/GZMB/SLC17A9/GSK3A/PRKAG2/MAPK8/KAT2A/YWHAE/UBE2D3/GRPEL1/FBXW7/SLC25A12/ATF2/RHOU/MFN2/ATP5F1E/SLC25A35/SLC25A23/RHOT1/YWHAH/MTX2/PRKAA1/TIMM17A/SELENOI/CDKL2/NOL3/NPEPPS/MPC2/UGCG/IMMP1L/SLC25A4/TOMM70/ATP5MC3/MPV17L/NRG1/TOMM40L/SLC25A44/GRPEL2/YWHAZ/YWHAB/ATP5MG/STAT3/MFF/YWHAG/HSPA4/BCL2L1/SLC25A33/ACSM6/TIMM22/SMDT1/OPA1/ATP6/K…	66
