## Supplementary material for "The 22q11.2 region regulates presynaptic gene-products linked to schizophrenia": Table S11

### Sheet: Table S13. GOanalysis_D0_up
Table S11. Gene Ontology (GO) enrichment analysis of genes upregulated in stem cells
	ID	Description	GeneRatio	BgRatio	pvalue	p.adjust	qvalue	geneID	Count
GO:0035239	GO:0035239	tube morphogenesis	104/1227	674/13560	3.00523e-08	0.000117815	0.000110346	TBXA2R/PIK3CB/PRDM1/NGFR/GLI2/MCAM/WNT11/NRCAM/SEMA6A/SIRT1/SOX10/KLF5/FGF9/NDRG4/TGFB1/RASIP1/COBL/MEOX2/LHX2/SHB/HDAC5/SPARC/THBS4/AMOTL2/EPAS1/PRRX1/AKT3/F3/TNFAIP3/NR4A3/PGF/MSX2/APAF1/NPPB/PIK3CA/SOX4/ID1/SIX1/KDR/APOE/RAMP1/STARD13/BTG1/WNT2B/ANXA1/TBX3/SETDB2/IL6/GATA4/HS6ST1/KLF4/DAB2IP/ENPP2/CYP1B1/ENPEP/LEF1/LGR5/SLC12A6/PML/CDH13/MEIS1/ACKR3/ADAMTS16/PLK2/RSPO3/RSPO2/NOTCH1/VEGFC/ADAMT…	104
GO:0035295	GO:0035295	tube development	121/1227	826/13560	4.45511e-08	0.000117815	0.000110346	TBXA2R/PAX6/PIK3CB/PRDM1/NGFR/FSTL3/GLI2/MCAM/TIGAR/CBFA2T2/WNT11/NRCAM/SEMA6A/SIRT1/CECR2/SOX10/REC8/KLF5/FGF9/NDRG4/CRISPLD2/TGFB1/RASIP1/COBL/MEOX2/LHX2/SHB/HDAC5/HECA/SPARC/THBS4/AMOTL2/EPAS1/PRRX1/AKT3/F3/TNFAIP3/NR4A3/PGF/MSX2/APAF1/NPPB/PIK3CA/CDKN1A/SOX4/ID1/SIX1/KDR/LIF/ALDH1A2/APOE/RAMP1/STARD13/BTG1/SFTPD/CCNB1/WNT2B/ANXA1/TBX3/SETDB2/IL6/GATA4/HS6ST1/KLF4/DAB2IP/ENPP2/SMAD6/CYP1B1/ENP…	121
GO:0048646	GO:0048646	anatomical structure formation involved in morphogenesis	123/1227	866/13560	1.9698e-07	0.000347275	0.000325259	TBXA2R/PAX6/PIK3CB/LAMA3/NGFR/CDON/GLI2/MCAM/OPHN1/WNT11/GNAS/NRCAM/SEMA6A/SIRT1/MMP9/KLF5/FGF9/CBLN1/MMP15/PRX/TGFB1/RASIP1/LFNG/COBL/MEOX2/LHX2/KDM4C/SHB/SH3PXD2A/COL1A1/HDAC5/ADGRG6/SPARC/THBS4/AMOTL2/TANC1/EPAS1/AKT3/F3/TNFAIP3/NR4A3/PGF/MSX2/APAF1/NPPB/PIK3CA/EGR2/SOX4/ID1/SIX1/KDR/TMOD2/GDF15/RAMP1/STARD13/BTG1/WNT2B/ANXA1/TBX3/IL6/GATA4/SKIL/HS6ST1/KLF4/DAB2IP/ENPP2/PIM1/CYP1B1/TET1/SLC40A…	123
GO:0001944	GO:0001944	vasculature development	85/1227	562/13560	1.35326e-06	0.00170999	0.00160158	TBXA2R/PAX6/PIK3CB/PRDM1/NGFR/MCAM/WNT11/NRCAM/SEMA6A/SIRT1/KLF5/FGF9/LYL1/TGFB1/RASIP1/MEOX2/SHB/ACTA2/COL1A1/HDAC5/FBXW7/SPARC/THBS4/AMOTL2/EPAS1/PRRX1/CTH/AKT3/F3/TNFAIP3/PGF/NPPB/PIK3CA/SOX4/ID1/SIX1/KDR/LIF/ALDH1A2/APOE/RAMP1/STARD13/BTG1/ANXA1/TBX3/MDM2/IL6/GATA4/HS6ST1/KLF4/DAB2IP/ENPP2/SMAD6/CYP1B1/ENPEP/LEF1/SLC12A6/PML/CDH13/MEIS1/ACKR3/PLK2/RSPO3/NOTCH1/VEGFC/EDNRA/FGF18/ITGA5/FZD5/HIP…	85
GO:2000145	GO:2000145	regulation of cell motility	100/1227	695/13560	1.63049e-06	0.00170999	0.00160158	TBXA2R/PAX6/RIPOR1/LAMA3/PTPRU/ERBB3/STK10/SCARB1/GTSE1/FGF4/MCAM/WNT11/SEMA6A/SIRT1/MMP9/NDRG4/CEMIP/TGFB1/MEOX2/KANK1/COL1A1/RND2/HDAC5/TRPV4/GCNT2/LAMA4/SPARC/THBS4/AMOTL2/AKT3/F3/SGK1/ONECUT2/PGF/PARD6B/EDN3/KDR/APOE/MPP1/RGN/STARD13/ANXA1/MDM2/PLXNC1/LRCH1/IL6/KLF4/DAB2IP/ENPP2/SEMA6D/CYP1B1/LEF1/IGF1R/IQGAP1/CDH13/ABL2/DUSP10/TMEFF2/ACKR3/PLK2/DOCK5/NOTCH1/VEGFC/PTPRK/MIA3/CCSAP/FGF18/NRG1/…	100
GO:0072358	GO:0072358	cardiovascular system development	85/1227	570/13560	2.42591e-06	0.00170999	0.00160158	TBXA2R/PAX6/PIK3CB/PRDM1/NGFR/MCAM/WNT11/NRCAM/SEMA6A/SIRT1/KLF5/FGF9/LYL1/TGFB1/RASIP1/MEOX2/SHB/ACTA2/COL1A1/HDAC5/FBXW7/SPARC/THBS4/AMOTL2/EPAS1/PRRX1/CTH/AKT3/F3/TNFAIP3/PGF/NPPB/PIK3CA/SOX4/ID1/SIX1/KDR/LIF/ALDH1A2/APOE/RAMP1/STARD13/BTG1/ANXA1/TBX3/MDM2/IL6/GATA4/HS6ST1/KLF4/DAB2IP/ENPP2/SMAD6/CYP1B1/ENPEP/LEF1/SLC12A6/PML/CDH13/MEIS1/ACKR3/PLK2/RSPO3/NOTCH1/VEGFC/EDNRA/FGF18/ITGA5/FZD5/HIP…	85
GO:0048514	GO:0048514	blood vessel morphogenesis	73/1227	469/13560	2.6701e-06	0.00170999	0.00160158	TBXA2R/PIK3CB/PRDM1/NGFR/MCAM/WNT11/NRCAM/SEMA6A/SIRT1/KLF5/FGF9/TGFB1/RASIP1/MEOX2/SHB/HDAC5/SPARC/THBS4/AMOTL2/EPAS1/PRRX1/AKT3/F3/TNFAIP3/PGF/NPPB/PIK3CA/SOX4/ID1/SIX1/KDR/APOE/RAMP1/STARD13/BTG1/ANXA1/IL6/GATA4/HS6ST1/KLF4/DAB2IP/ENPP2/CYP1B1/ENPEP/LEF1/SLC12A6/PML/CDH13/MEIS1/ACKR3/PLK2/RSPO3/NOTCH1/VEGFC/EDNRA/FGF18/ITGA5/FZD5/HIPK1/ZC3H12A/HPGD/TBX20/BMPER/AMOTL1/RBPJ/COL3A1/EFNA1/SEMA3E/E…	73
GO:0001568	GO:0001568	blood vessel development	81/1227	538/13560	2.88755e-06	0.00170999	0.00160158	TBXA2R/PAX6/PIK3CB/PRDM1/NGFR/MCAM/WNT11/NRCAM/SEMA6A/SIRT1/KLF5/FGF9/LYL1/TGFB1/RASIP1/MEOX2/SHB/ACTA2/COL1A1/HDAC5/SPARC/THBS4/AMOTL2/EPAS1/PRRX1/AKT3/F3/TNFAIP3/PGF/NPPB/PIK3CA/SOX4/ID1/SIX1/KDR/ALDH1A2/APOE/RAMP1/STARD13/BTG1/ANXA1/TBX3/MDM2/IL6/GATA4/HS6ST1/KLF4/DAB2IP/ENPP2/SMAD6/CYP1B1/ENPEP/LEF1/SLC12A6/PML/CDH13/MEIS1/ACKR3/PLK2/RSPO3/NOTCH1/VEGFC/EDNRA/FGF18/ITGA5/FZD5/HIPK1/ZC3H12A/HPG…	81
GO:0030334	GO:0030334	regulation of cell migration	94/1227	651/13560	2.9098e-06	0.00170999	0.00160158	TBXA2R/PAX6/RIPOR1/LAMA3/PTPRU/STK10/SCARB1/GTSE1/FGF4/MCAM/WNT11/SEMA6A/SIRT1/MMP9/NDRG4/CEMIP/TGFB1/MEOX2/KANK1/COL1A1/RND2/HDAC5/TRPV4/GCNT2/LAMA4/SPARC/THBS4/AMOTL2/AKT3/F3/SGK1/ONECUT2/PGF/PARD6B/EDN3/KDR/APOE/MPP1/STARD13/ANXA1/MDM2/PLXNC1/LRCH1/IL6/KLF4/DAB2IP/ENPP2/SEMA6D/CYP1B1/LEF1/IGF1R/IQGAP1/CDH13/DUSP10/TMEFF2/ACKR3/PLK2/DOCK5/NOTCH1/VEGFC/PTPRK/MIA3/FGF18/NRG1/NBL1/ITGA5/PLPP3/ZC3H…	94
GO:0001525	GO:0001525	angiogenesis	64/1227	399/13560	4.05054e-06	0.00208444	0.00195229	TBXA2R/PIK3CB/NGFR/MCAM/NRCAM/SEMA6A/SIRT1/KLF5/FGF9/RASIP1/MEOX2/SHB/HDAC5/SPARC/THBS4/AMOTL2/EPAS1/AKT3/F3/TNFAIP3/PGF/NPPB/PIK3CA/ID1/KDR/RAMP1/STARD13/BTG1/ANXA1/IL6/GATA4/HS6ST1/KLF4/DAB2IP/ENPP2/CYP1B1/ENPEP/LEF1/SLC12A6/PML/CDH13/MEIS1/ACKR3/PLK2/RSPO3/NOTCH1/VEGFC/EDNRA/FGF18/ITGA5/FZD5/HIPK1/ZC3H12A/TBX20/BMPER/AMOTL1/RBPJ/EFNA1/SEMA3E/EIF2AK3/DAG1/SPHK1/FOXO4/SEMA4A	64
GO:0051270	GO:0051270	regulation of cellular component movement	106/1227	764/13560	4.3352e-06	0.00208444	0.00195229	TBXA2R/PAX6/RIPOR1/LAMA3/PTPRU/ERBB3/STK10/SCARB1/GTSE1/FGF4/MCAM/WNT11/SEMA6A/SIRT1/NEFH/MMP9/NDRG4/CEMIP/TGFB1/MEOX2/KANK1/COL1A1/RND2/HDAC5/TRPV4/GCNT2/LAMA4/SPARC/THBS4/PDE4D/AMOTL2/AKT3/F3/SGK1/ONECUT2/PGF/PARD6B/EDN3/RHOT1/KDR/APOE/MPP1/RGN/STARD13/ANXA1/MDM2/PLXNC1/LRCH1/IL6/GATA4/KLF4/DAB2IP/ENPP2/SEMA6D/CYP1B1/LEF1/IGF1R/IQGAP1/CDH13/ABL2/DUSP10/TMEFF2/ACKR3/PLK2/DOCK5/NOTCH1/VEGFC/PTPRK…	106
GO:0040012	GO:0040012	regulation of locomotion	104/1227	758/13560	8.79195e-06	0.00387505	0.00362938	TBXA2R/PAX6/RIPOR1/LAMA3/PTPRU/ERBB3/STK10/SCARB1/GTSE1/FGF4/MCAM/WNT11/SEMA6A/SIRT1/MMP9/NDRG4/CEMIP/TGFB1/CAV2/MEOX2/KANK1/COL1A1/RND2/HDAC5/TRPV4/GCNT2/LAMA4/SPARC/THBS4/AMOTL2/AKT3/F3/SGK1/ONECUT2/PGF/CXCR4/PARD6B/EDN3/KDR/APOE/MPP1/RGN/STARD13/ANXA1/MDM2/PLXNC1/LRCH1/IL6/KLF4/DAB2IP/ENPP2/SEMA6D/CYP1B1/LEF1/IGF1R/PML/IQGAP1/CDH13/ABL2/DUSP10/TMEFF2/ACKR3/PLK2/DOCK5/NOTCH1/VEGFC/PTPRK/MIA3/CC…	104
GO:0043542	GO:0043542	endothelial cell migration	32/1227	163/13560	2.10346e-05	0.00855786	0.0080153	TBXA2R/PRSS3/SCARB1/FGF4/SIRT1/TGFB1/MEOX2/HDAC5/SPARC/AKT3/PIK3CA/ID1/KDR/APOE/STARD13/ANXA1/KLF4/DAB2IP/CYP1B1/CDH13/PLK2/NOTCH1/VEGFC/FGF18/ZC3H12A/BMPER/AMOTL1/ATOH8/EFNA1/SEMA4A/FGF16/S100A2	32
GO:0045597	GO:0045597	positive regulation of cell differentiation	102/1227	758/13560	2.44613e-05	0.00924114	0.00865526	SCIN/PAX6/FYN/CNTN1/FOXP3/PRDM1/NGFR/CDON/GLI2/CBFA2T2/GNAS/AURKA/NRCAM/SEMA6A/SIRT1/SOX10/KLF5/NDRG4/EEF2K/SYT17/CA2/NUMBL/TGFB1/CRX/SCN1B/COBL/KDM4C/NEURL1/COL1A1/RND2/ZBTB16/RASAL1/GCNT2/TMEM30A/ECT2/PROC/CTH/CNR1/MSX2/CXCR4/NCOA3/EDN3/CPNE5/TNFSF9/KDR/LIF/APOE/GDF15/ZBTB46/BTG1/IL6ST/SOX5/ANXA1/PLXNC1/IL6/GATA4/SKIL/DAB2IP/LEF1/IQGAP1/CD53/ABL2/ARNT/DUSP10/CPNE9/GOLGA4/DOCK5/NOTCH1/VEGFC/CCDC…	102
GO:0010594	GO:0010594	regulation of endothelial cell migration	27/1227	129/13560	2.80551e-05	0.00989222	0.00926507	TBXA2R/SCARB1/FGF4/SIRT1/TGFB1/MEOX2/HDAC5/SPARC/AKT3/KDR/APOE/STARD13/ANXA1/KLF4/DAB2IP/PLK2/NOTCH1/VEGFC/FGF18/PLPP3/ZC3H12A/BMPER/AMOTL1/ATOH8/EFNA1/SEMA4A/FGF16	27
