## Supplementary material for "The 22q11.2 region regulates presynaptic gene-products linked to schizophrenia": Table S12

### Sheet: GO_BP_Day4_UP_del22q
Table S12. Gene Ontology (GO) enrichment analysis of genes upregulated in NPCs of deletion carriers
	ID	Description	GeneRatio	BgRatio	pvalue	p.adjust	qvalue	geneID	Count
GO:0001501	GO:0001501	skeletal system development	47/782	396/13674	1.51014e-06	0.00604325	0.00567004	SNAI2/MEF2C/COL19A1/TBX15/SIX4/MMP9/SFRP4/BMPR1A/NKX3-2/BMP5/SPARC/HOXB3/ACVR2A/SOX4/BMP4/SIX1/WNT2B/SOX5/PDGFRA/TBX3/GDF11/NOV/SULF1/LUM/HAPLN1/BMP3/MMP16/NPR2/PKDCC/MSX1/COL1A2/OSR2/DCHS1/THBS3/AKAP13/HAS2/ASXL1/HOXB2/CMKLR1/MAF/RFLNA/EXT1/NOG/INSIG1/PAX5/FAT4/RYR1	47
GO:0043009	GO:0043009	chordate embryonic development	54/782	492/13674	2.87144e-06	0.00604325	0.00567004	PAX6/CUL3/TIE1/ZFAT/TEAD2/MEF2C/TBX15/SIX4/MIB1/MEOX2/BMPR1A/NKX3-2/BMP5/MAN2A1/COL4A3BP/PCDH12/BIRC6/EPAS1/HOXB3/ACVR2A/NRK/SOX4/BMP4/SIX1/PDGFRA/TBX3/EMX1/EIF4E2/SULF1/ADAM10/LEF1/TBC1D32/RBM46/MMP16/SSBP3/FZD1/SLC34A2/MSX1/EOMES/HEY1/DLC1/OSR2/DACT1/TMEM100/DCHS1/RBPJ/ZEB2/TANC2/HINFP/HOXB2/EXT1/NOG/PAX5/ZNF335	54
GO:0060317	GO:0060317	cardiac epithelial to mesenchymal transition	10/782	30/13674	3.72427e-06	0.00604325	0.00567004	WNT16/SNAI2/PDCD4/MSX1/SPRY1/HEY1/TMEM100/RBPJ/HAS2/NOG	10
GO:0009792	GO:0009792	embryo development ending in birth or egg hatching	54/782	506/13674	6.60891e-06	0.00804305	0.00754634	PAX6/CUL3/TIE1/ZFAT/TEAD2/MEF2C/TBX15/SIX4/MIB1/MEOX2/BMPR1A/NKX3-2/BMP5/MAN2A1/COL4A3BP/PCDH12/BIRC6/EPAS1/HOXB3/ACVR2A/NRK/SOX4/BMP4/SIX1/PDGFRA/TBX3/EMX1/EIF4E2/SULF1/ADAM10/LEF1/TBC1D32/RBM46/MMP16/SSBP3/FZD1/SLC34A2/MSX1/EOMES/HEY1/DLC1/OSR2/DACT1/TMEM100/DCHS1/RBPJ/ZEB2/TANC2/HINFP/HOXB2/EXT1/NOG/PAX5/ZNF335	54
