## Supplementary material for "The 22q11.2 region regulates presynaptic gene-products linked to schizophrenia": Table S13

### Sheet: GO_BP_Day28_down_del22q
Table S13. Gene Ontology (GO) enrichment analysis of genes downregulated in neurons of deletion carriers
	ID	Description	GeneRatio	BgRatio	pvalue	p.adjust	qvalue	geneID	Count
GO:0060271	GO:0060271	cilium assembly	54/990	351/14297	2.22248e-08	6.37352e-05	6.37352e-05	FUZ/MKS1/SYNE2/CROCC/IFT80/RFX2/TEKT2/SNAP29/CBY1/IFT27/NINL/CCDC113/CCDC114/MAK/WRAP73/WDR34/IFT43/IFT81/BBS2/CDK5RAP2/DYNC2LI1/NEDD1/TCHP/ADAMTS16/DCDC2/NOTCH1/RPGR/HYDIN/WDR19/DRC1/CFAP298/CFAP157/INTU/IQUB/DNAAF5/TMEM67/KIF27/DNAAF3/TEKT1/SEPT2/TCTN2/ARL13B/IQCB1/CEP83/KIF24/IFT140/DNAJB13/FBF1/WDR5B/TCTN1/E2F4/TCTEX1D2/TMEM141/HAUS5	54
GO:0044782	GO:0044782	cilium organization	55/990	362/14297	2.5581e-08	6.37352e-05	6.37352e-05	FUZ/MKS1/SYNE2/CROCC/IFT80/RFX2/TEKT2/SNAP29/CBY1/IFT27/NINL/CCDC113/CCDC114/MAK/WRAP73/WDR34/IFT43/IFT81/BBS2/CDK5RAP2/DYNC2LI1/NEDD1/TCHP/ADAMTS16/DCDC2/NOTCH1/RPGR/HYDIN/WDR19/DRC1/CFAP298/CFAP157/INTU/IQUB/DNAAF5/TMEM67/KIF27/DNAAF3/TEKT1/SEPT2/TCTN2/ARL13B/IQCB1/CEP83/RTTN/KIF24/IFT140/DNAJB13/FBF1/WDR5B/TCTN1/E2F4/TCTEX1D2/TMEM141/HAUS5	55
