## Supplementary material for "The 22q11.2 region regulates presynaptic gene-products linked to schizophrenia": Table S15

### Sheet: Motif_GOBP_results
Table S15. Gene Ontology Enrichment Analysis of unique JUN/FOS targets (in Table S19)
	GOBPID	Pvalue	OddsRatio	ExpCount	Count	Size	Term	padj	genes
1	GO:0070647	3.26882e-07	2.9251	13.9264	35	1025	protein modification by small protein conjugation or removal	0.000985831	CDC42_PSMC6_RNF2_SKP1_TAF1_UBE2B_UBE2N_UBL4A_CUL4B_CUL2_PIAS2_UBE4A_CCP110_USP15_UBE4B_WWP2_RNF139_MED31_OTUD6B_RC3H2_UBE2W_TRIM36_UBE2Q1_WSB2_FEM1C_BIRC6_USP31_BACH2_UBE2O_NDFIP1_RNF146_KCTD10_LEO1_CACUL1_ASXL1
2	GO:0016567	5.75332e-07	3.16814	10.489	29	772	protein ubiquitination	0.000985831	CDC42_PSMC6_RNF2_SKP1_TAF1_UBE2B_UBE2N_UBL4A_CUL4B_CUL2_UBE4A_UBE4B_WWP2_RNF139_MED31_RC3H2_UBE2W_TRIM36_UBE2Q1_WSB2_FEM1C_BIRC6_BACH2_UBE2O_NDFIP1_RNF146_KCTD10_LEO1_CACUL1
3	GO:0032446	1.48961e-06	2.95144	11.6167	30	855	protein modification by small protein conjugation	0.00170163	CDC42_PSMC6_RNF2_SKP1_TAF1_UBE2B_UBE2N_UBL4A_CUL4B_CUL2_PIAS2_UBE4A_UBE4B_WWP2_RNF139_MED31_RC3H2_UBE2W_TRIM36_UBE2Q1_WSB2_FEM1C_BIRC6_BACH2_UBE2O_NDFIP1_RNF146_KCTD10_LEO1_CACUL1
4	GO:0006513	2.6058e-06	10.5981	0.883139	8	65	protein monoubiquitination	0.00223252	RNF2_SKP1_UBE2B_CUL4B_UBE4B_UBE2W_UBE2O_LEO1
5	GO:0019941	2.15616e-05	3.08837	7.54065	21	555	modification-dependent protein catabolic process	0.0147783	AUP1_PSMC6_SKP1_TAF1_UBE2B_UBL4A_CUL4B_CUL2_NEMF_UBE4A_USP15_UBE4B_WWP2_RNF139_UBE2W_USP31_TP53INP2_RNF146_KCTD10_VPS37A_CACUL1
6	GO:0043632	2.73422e-05	3.0351	7.66293	21	564	modification-dependent macromolecule catabolic process	0.0149082	AUP1_PSMC6_SKP1_TAF1_UBE2B_UBL4A_CUL4B_CUL2_NEMF_UBE4A_USP15_UBE4B_WWP2_RNF139_UBE2W_USP31_TP53INP2_RNF146_KCTD10_VPS37A_CACUL1
7	GO:0016574	3.04516e-05	11.5046	0.611404	6	45	histone ubiquitination	0.0149082	RNF2_SKP1_UBE2B_UBE2N_CUL4B_LEO1
8	GO:0000209	4.40812e-05	3.88414	3.95375	14	291	protein polyubiquitination	0.0188833	PSMC6_SKP1_TAF1_UBE2B_UBE2N_UBE4A_UBE4B_WWP2_RNF139_RC3H2_UBE2W_TRIM36_UBE2O_RNF146
9	GO:0006511	5.39484e-05	2.97008	7.41837	20	546	ubiquitin-dependent protein catabolic process	0.0205423	AUP1_PSMC6_SKP1_TAF1_UBE2B_CUL4B_CUL2_NEMF_UBE4A_USP15_UBE4B_WWP2_RNF139_UBE2W_USP31_TP53INP2_RNF146_KCTD10_VPS37A_CACUL1
10	GO:0006826	6.29345e-05	9.9663	0.692925	6	51	iron ion transport	0.0215677	ATP6V0B_ATP7A_ATP6V0D1_ATP6V1G1_ATP6V1H_STEAP3
11	GO:0033572	8.87037e-05	12.8321	0.46195	5	34	transferrin transport	0.0276352	ATP6V0B_ATP6V0D1_ATP6V1G1_ATP6V1H_STEAP3
12	GO:0098771	0.000107113	2.81395	7.7988	20	574	inorganic ion homeostasis	0.0280298	ATP6V0B_ATP7A_CALM2_CLCN3_CD55_GNB1_GRIK2_MAPK1_SKP1_SLC9A1_ATP6V0D1_XPR1_ATP6V1G1_SLC12A6_ABCB6_ATP2C1_ATP6V1H_STEAP3_NDFIP1_SPPL3
13	GO:0016236	0.000118607	3.72319	3.80429	13	280	macroautophagy	0.0280298	ATP6V0B_TBC1D25_RAB5A_DYNLL1_STBD1_ATP6V0D1_ATP6V1G1_VPS26A_STX12_ATP6V1H_VPS13C_TP53INP2_SCOC_VPS37A
14	GO:0015682	0.000134448	11.6265	0.50271	5	37	ferric iron transport	0.0280298	ATP6V0B_ATP6V0D1_ATP6V1G1_ATP6V1H_STEAP3
15	GO:0072512	0.000134448	11.6265	0.50271	5	37	trivalent inorganic cation transport	0.0280298	ATP6V0B_ATP6V0D1_ATP6V1G1_ATP6V1H_STEAP3
16	GO:0044257	0.000134594	2.62494	9.21182	22	678	cellular protein catabolic process	0.0280298	AP2B1_AUP1_NRDC_PSMC6_SKP1_TAF1_UBE2B_UBL4A_CUL4B_CUL2_NEMF_UBE4A_USP15_UBE4B_WWP2_RNF139_UBE2W_USP31_TP53INP2_RNF146_KCTD10_VPS37A_CACUL1
17	GO:0051603	0.000139045	2.68332	8.58683	21	632	proteolysis involved in cellular protein catabolic process	0.0280298	AUP1_NRDC_PSMC6_SKP1_TAF1_UBE2B_UBL4A_CUL4B_CUL2_NEMF_UBE4A_USP15_UBE4B_WWP2_RNF139_UBE2W_USP31_TP53INP2_RNF146_KCTD10_VPS37A_CACUL1
18	GO:0030641	0.000166147	6.64312	1.16846	7	86	regulation of cellular pH	0.0299669	ATP6V0B_CLCN3_MAPK1_SLC9A1_ATP6V0D1_ATP6V1G1_ATP6V1H
19	GO:0006508	0.000167573	2.07751	20.0676	37	1477	proteolysis	0.0299669	AUP1_CD55_GZMB_ADAM11_NRDC_KLK10_PSMC6_SKP1_TAF1_UBE2B_UBE2N_UBL4A_CUL4B_CUL2_ADAM20_NEMF_UBE4A_CCP110_SCRN1_USP15_UBE4B_WWP2_RNF139_OTUD6B_UBE2W_BIRC6_USP31_NLN_TP53INP2_RNF146_KCTD10_SPINK7_SPPL3_VPS37A_CACUL1_AMZ1_ASXL1_AGBL3_OVCH1
20	GO:0010025	0.000183631	Inf	0.0271735	2	2	wax biosynthetic process	0.0299669	FAR2_FAR1
21	GO:0010166	0.000183631	Inf	0.0271735	2	2	wax metabolic process	0.0299669	FAR2_FAR1
22	GO:0006873	0.000200245	2.83747	6.91566	18	509	cellular ion homeostasis	0.0311927	ATP6V0B_ATP7A_CALM2_CLCN3_CD55_GNB1_GRIK2_MAPK1_SKP1_SLC9A1_ATP6V0D1_XPR1_ATP6V1G1_ABCB6_ATP2C1_ATP6V1H_NDFIP1_SPPL3
23	GO:0030163	0.000228873	2.41773	10.9102	24	803	protein catabolic process	0.0341021	AP2B1_AUP1_CDC42_NRDC_PSMC6_SKP1_TAF1_UBE2B_UBL4A_CUL4B_CUL2_NEMF_UBE4A_USP15_UBE4B_WWP2_RNF139_UBE2W_USP31_TP53INP2_NDFIP1_RNF146_KCTD10_VPS37A_CACUL1
24	GO:0055080	0.000246541	2.70318	7.66293	19	564	cation homeostasis	0.034681	ATP6V0B_ATP7A_CALM2_CLCN3_CD55_GNB1_GRIK2_MAPK1_SKP1_SLC9A1_ATP6V0D1_ATP6V1G1_SLC12A6_ABCB6_ATP2C1_ATP6V1H_STEAP3_NDFIP1_SPPL3
25	GO:0006885	0.000252998	6.17147	1.24998	7	92	regulation of pH	0.034681	ATP6V0B_CLCN3_MAPK1_SLC9A1_ATP6V0D1_ATP6V1G1_ATP6V1H
26	GO:0099132	0.00027797	9.78645	0.584231	5	43	ATP hydrolysis coupled cation transmembrane transport	0.0366385	ATP5F1E_ATP6V0B_ATP7A_ATP6V0D1_ATP2C1_ATP6V1H
27	GO:0016241	0.00030728	4.55551	2.14671	9	158	regulation of macroautophagy	0.0379668	ATP6V0B_TBC1D25_RAB5A_ATP6V0D1_ATP6V1G1_VPS26A_ATP6V1H_VPS13C_SCOC
28	GO:0050801	0.000310204	2.58009	8.45096	20	622	ion homeostasis	0.0379668	ATP6V0B_ATP7A_CALM2_CLCN3_CD55_GNB1_GRIK2_MAPK1_SKP1_SLC9A1_ATP6V0D1_XPR1_ATP6V1G1_SLC12A6_ABCB6_ATP2C1_ATP6V1H_STEAP3_NDFIP1_SPPL3
29	GO:0033522	0.000333898	14.1077	0.339669	4	25	histone H2A ubiquitination	0.038156	RNF2_SKP1_UBE2B_CUL4B
30	GO:0055082	0.000336972	2.56227	8.50531	20	626	cellular chemical homeostasis	0.038156	ATP6V0B_ATP7A_CALM2_CLCN3_CD55_GNB1_GRIK2_PPP3CB_MAPK1_SKP1_SLC9A1_DYNLL1_ATP6V0D1_XPR1_ATP6V1G1_ABCB6_ATP2C1_ATP6V1H_NDFIP1_SPPL3
31	GO:0051452	0.000345152	9.29577	0.611404	5	45	intracellular pH reduction	0.038156	ATP6V0B_CLCN3_ATP6V0D1_ATP6V1G1_ATP6V1H
32	GO:0045851	0.000383021	9.06837	0.624991	5	46	pH reduction	0.0405468	ATP6V0B_CLCN3_ATP6V0D1_ATP6V1G1_ATP6V1H
33	GO:0090383	0.000390442	13.4654	0.353256	4	26	phagosome acidification	0.0405468	ATP6V0B_ATP6V0D1_ATP6V1G1_ATP6V1H
34	GO:0030004	0.000448382	5.57688	1.37226	7	101	cellular monovalent inorganic cation homeostasis	0.0451943	ATP6V0B_CLCN3_MAPK1_SLC9A1_ATP6V0D1_ATP6V1G1_ATP6V1H
35	GO:0030003	0.000463946	2.71577	6.77979	17	499	cellular cation homeostasis	0.0454269	ATP6V0B_ATP7A_CALM2_CLCN3_CD55_GNB1_GRIK2_MAPK1_SKP1_SLC9A1_ATP6V0D1_ATP6V1G1_ABCB6_ATP2C1_ATP6V1H_NDFIP1_SPPL3
36	GO:0016482	0.000485383	4.77002	1.82063	8	134	cytosolic transport	0.046	AP1G1_MAPK1_RAB5A_VPS26A_RAB21_VPS13C_VPS53_UBE2O
37	GO:0055072	0.000500109	6.5842	1.00542	6	74	iron ion homeostasis	0.046	SKP1_ATP6V0D1_ATP6V1G1_ABCB6_STEAP3_NDFIP1
38	GO:0055067	0.000510067	4.73211	1.83421	8	135	monovalent inorganic cation homeostasis	0.046	ATP6V0B_CLCN3_MAPK1_SLC9A1_ATP6V0D1_ATP6V1G1_SLC12A6_ATP6V1H
39	GO:1902600	0.00053524	5.4032	1.41302	7	104	proton transmembrane transport	0.0460321	ATP5F1E_ATP6V0B_ATP7A_SLC9A1_ATP6V0D1_COX5A_ATP6V1G1_ATP6V1H
40	GO:0006464	0.000550719	1.68182	49.3064	70	3629	cellular protein modification process	0.0460321	ATP7A_BRAF_CALM2_CDC42_ATF2_BLOC1S1_GRIK2_MECP2_NEK1_NF1_PAK1_PCMT1_PPM1A_PPP1R2_PPP2R5E_PPP3CB_MAPK1_PSMC6_RAB5A_RASA2_RNF2_SKP1_TAF1_UBE2B_UBE2N_UBL4A_CUL4B_CUL2_PIAS2_UBE4A_CCP110_USP15_UBE4B_SRCAP_WWP2_STRAP_RNF139_SSU72_MED31_ZDHHC9_DNAJC27_ZDHHC3_OTUD6B_RC3H2_PDP1_PIGG_UBE2W_TRIM36_UBE2Q1_WSB2_FEM1C_BIRC6_USP31_BACH2_UBE2O_AIDA_PEAK1_NDFIP1_RNF146_KCTD10_PCMTD1_SPPL3_LEO1_NEK7_CACUL1_ASXL1_…
41	GO:0036211	0.000550719	1.68182	49.3064	70	3629	protein modification process	0.0460321	ATP7A_BRAF_CALM2_CDC42_ATF2_BLOC1S1_GRIK2_MECP2_NEK1_NF1_PAK1_PCMT1_PPM1A_PPP1R2_PPP2R5E_PPP3CB_MAPK1_PSMC6_RAB5A_RASA2_RNF2_SKP1_TAF1_UBE2B_UBE2N_UBL4A_CUL4B_CUL2_PIAS2_UBE4A_CCP110_USP15_UBE4B_SRCAP_WWP2_STRAP_RNF139_SSU72_MED31_ZDHHC9_DNAJC27_ZDHHC3_OTUD6B_RC3H2_PDP1_PIGG_UBE2W_TRIM36_UBE2Q1_WSB2_FEM1C_BIRC6_USP31_BACH2_UBE2O_AIDA_PEAK1_NDFIP1_RNF146_KCTD10_PCMTD1_SPPL3_LEO1_NEK7_CACUL1_ASXL1_…
42	GO:0010390	0.000600881	11.847	0.394016	4	29	histone monoubiquitination	0.049029	RNF2_SKP1_CUL4B_LEO1
