## Supplementary material for "The 22q11.2 region regulates presynaptic gene-products linked to schizophrenia": Table S19

### Sheet: sheet1
Table S19. SYNGO (Synaptic Gene Ontology) enrichment analysis of the genes upregulated at the transciptional level in neurons
GO term ID	GO domain	GO term name	GSEA p-value	GSEA 'gene cluster' FDR corrected p-value	Genes
GO:0045202	CC	synapse	0.00317858	0.0190715	VCPIP1;PRKAR1A;CAPRIN1;YWHAG;EPS15;LIN7C;DNM3;AP1G1;VPS35;PRKCA;RAPH1;NEFM;CNTNAP1;PCLO;CHRM2;NRXN1;CLTC;DNM1L;CLCN3;CADM1;CACNA1E;CNTNAP4;NCKAP1;PURA;ACTR2;SPTBN1;DYNLL2;SPTAN1;MYO9A;PUM2;PTEN;SYNE1;NLGN2;PAK2;STAT3;EIF4G2;DROSHA;DLGAP1;SLITRK1;FBXO2
GO:0098793	CC	presynapse	0.0575537	0.0986634	DNM3;YWHAG;AP1G1;VPS35;PRKCA;RAPH1;NEFM;CNTNAP1;PCLO;CHRM2;NRXN1;CLTC;DNM1L;EPS15;CLCN3;CADM1;CACNA1E;CNTNAP4
GO:0048786	CC	presynaptic active zone	0.161227	0.214969	CNTNAP1;PCLO;CHRM2;NRXN1
GO:0098833	CC	presynaptic endocytic zone	0.00291081	0.0190715	VPS35;CLTC;DNM1L;EPS15
GO:0098835	CC	presynaptic endocytic zone membrane	0.0116494	0.0349483	CLTC;DNM1L;EPS15
GO:0030672	CC	synaptic vesicle membrane	0.301575	0.343901	DNM1L;CLTC;CLCN3
GO:0099056	CC	integral component of presynaptic membrane	0.0399852	0.0959645	CADM1;CACNA1E;CNTNAP4;NRXN1;CHRM2
GO:0098794	CC	postsynapse	0.00714775	0.028591	NCKAP1;CAPRIN1;PURA;ACTR2;SPTBN1;DYNLL2;VPS35;SPTAN1;MYO9A;PUM2;PTEN;NEFM;SYNE1;NLGN2;PAK2;STAT3;EIF4G2;DROSHA;DLGAP1;SLITRK1;DNM3;FBXO2;CADM1;CLCN3;CACNA1E;CHRM2
GO:0099572	CC	postsynaptic specialization	0.343901	0.343901	NLGN2;PAK2;STAT3;DYNLL2;EIF4G2;PURA;DROSHA;DLGAP1;SLITRK1
GO:0014069	CC	postsynaptic density	0.322403	0.343901	PAK2;STAT3;DYNLL2;EIF4G2;PURA;DROSHA;DLGAP1;SLITRK1
GO:0045211	CC	postsynaptic membrane	0.0538904	0.0986634	FBXO2;CADM1;CLCN3;CACNA1E;CHRM2
GO:0099055	CC	integral component of postsynaptic membrane	0.0702364	0.105355	CADM1;CLCN3;CACNA1E;CHRM2
SYNGO:synprocess	BP	process in the synapse	0.0019205	0.0108828	CACNA1E;NRXN1;PCLO;AP1G1;PRKCA;CLCN3;CLTC;DNM3;EPS15;DNM1L;AP2B1;KIAA1109;VPS35;DNAJC6;PAK2;SYNE1;IL1RAP;CADM1;STAT3;CNTNAP4;DLGAP1;UBE3A;WNK1;CHRM2;NF1;MYO9A;NCKAP1;SLITRK1;EFNA5;RAPH1;NLGN2;PLXNA4;FBXO2;PURA
GO:0099504	BP	synaptic vesicle cycle	0.000334672	0.00284471	NRXN1;PCLO;AP1G1;PRKCA;CACNA1E;CLCN3;CLTC;DNM3;EPS15;DNM1L;AP2B1;KIAA1109;VPS35;DNAJC6
GO:0048488	BP	synaptic vesicle endocytosis	3.99754e-05	0.000679582	CLTC;DNM3;EPS15;DNM1L;AP1G1;AP2B1;KIAA1109;VPS35;DNAJC6
GO:0099072	BP	regulation of postsynaptic membrane neurotransmitter receptor levels	0.248988	0.248988	PAK2;AP2B1;EPS15;SYNE1
GO:0098884	BP	postsynaptic neurotransmitter receptor endocytosis	0.0615602	0.0872102	AP2B1;EPS15;SYNE1
GO:0099537	BP	trans-synaptic signaling	0.0250407	0.0425691	NRXN1;IL1RAP;CADM1;STAT3;CNTNAP4;DLGAP1;UBE3A;WNK1;CHRM2
GO:0007268	BP	chemical synaptic transmission	0.123518	0.131238	STAT3;CNTNAP4;DLGAP1;UBE3A;WNK1;CHRM2
GO:0050804	BP	modulation of chemical synaptic transmission	0.0775072	0.0941158	STAT3;CNTNAP4;DLGAP1;UBE3A;WNK1
GO:0050808	BP	synapse organization	0.00432292	0.0183724	NF1;MYO9A;NCKAP1;CNTNAP4;SLITRK1;PCLO;DNM3;DLGAP1;CADM1;IL1RAP;EFNA5;NRXN1;RAPH1;NLGN2;VPS35;PAK2;PLXNA4
GO:0050807	BP	regulation of synapse organization	0.0562731	0.0869674	NCKAP1;CNTNAP4;SLITRK1
GO:0098918	BP	structural constituent of synapse	0.0912079	0.103369	PCLO;DNM3;DLGAP1
GO:0099560	BP	synapse adhesion between pre- and post-synapse	0.00659773	0.0198888	CADM1;IL1RAP;EFNA5;SLITRK1;NRXN1
GO:0007416	BP	synapse assembly	0.0109216	0.0232085	CADM1;RAPH1;NRXN1;IL1RAP;SLITRK1;NLGN2;VPS35
GO:0099054	BP	presynapse assembly	0.0194402	0.0367203	CADM1;RAPH1;NRXN1
GO:0051963	BP	regulation of synapse assembly	0.00826541	0.0200731	IL1RAP;SLITRK1;NLGN2;NRXN1;VPS35
GO:1905606	BP	regulation of presynapse assembly	0.00701956	0.0198888	IL1RAP;SLITRK1;NLGN2;NRXN1
GO:0098698	BP	postsynaptic specialization assembly	0.0670695	0.0877063	NLGN2;NRXN1;IL1RAP
