## Supplementary material for "The 22q11.2 region regulates presynaptic gene-products linked to schizophrenia": Table S21

### Sheet: sheet1
Table S21. SYNGO (Synaptic Gene Ontology) enrichment analysis of the protein level in 22q11.2 deletion neurons
GO term ID	GO domain	GO term name	GSEA p-value	GSEA 'gene cluster' FDR corrected p-value	genes
GO:0045202	CC	synapse	2.42874e-30	8.50059e-29	STX2;CYFIP2;PRKAR2A;ELAVL2;PPFIA2;PPFIA3;PPP3CB;RTN3;VGF;MADD;USP46;RAB1A;CASK;ROGDI;DPYSL2;CACNB1;CADPS;MAGI1;UNC13B;CPEB2;SYNJ1;NAPB;DOCK1;PPP1R9A;SEPT3;SEPT5;STXBP5;KALRN;AMPH;DNM3;AAK1;VPS35;RGS7;GNB5;KIAA1107;SGIP1;GAD1;ITGA2;PRKACA;PRKCE;PPP3CC;FMR1;NSF;CALB1;CAMK2A;TRIM9;NEFM;NEFL;UNC13A;SNAP47;TRIO;RIMS1;BSN;PCLO;RIMBP2;RIMS2;APBA1;CACNA2D1;ATP2B1;ATP2B4;SYT11;NRXN1;DNM1;DNM1L;SNAP91;VAMP…
GO:0098793	CC	presynapse	1.04641e-24	1.83123e-23	RAB1A;CASK;ROGDI;DPYSL2;CACNB1;CADPS;MAGI1;UNC13B;CPEB2;SYNJ1;NAPB;DOCK1;PPP1R9A;SEPT3;SEPT5;STXBP5;KALRN;AMPH;DNM3;AAK1;VPS35;RGS7;GNB5;KIAA1107;SGIP1;GAD1;ITGA2;PRKACA;PRKCE;PPP3CC;FMR1;NSF;CALB1;CAMK2A;TRIM9;PPFIA2;NEFM;NEFL;UNC13A;SNAP47;TRIO;RIMS1;BSN;PCLO;RIMBP2;RIMS2;PPFIA3;APBA1;CACNA2D1;ATP2B1;ATP2B4;SYT11;NRXN1;DNM1;DNM1L;SNAP91;VAMP4;DMXL2;SYNGR3;SNAP29;ATP6V0A1;ATP6V1B1;ATP6V1B2;ATP6V…
GO:0099523	CC	presynaptic cytosol	0.00076485	0.00223081	PRKCE;PPP3CC;FMR1;NSF;CALB1;CAMK2A;STXBP5;TRIM9;PPFIA2
GO:0048786	CC	presynaptic active zone	3.804e-05	0.00013314	UNC13A;SNAP47;TRIO;RIMS1;BSN;PCLO;RIMBP2;RIMS2;PPFIA3;APBA1;NAPB;CACNA2D1;ATP2B1;ATP2B4;SYT11;NRXN1
GO:0098831	CC	presynaptic active zone cytoplasmic component	0.00386139	0.00711308	RIMS1;BSN;PCLO;RIMBP2;RIMS2;PPFIA3
GO:0048787	CC	presynaptic active zone membrane	0.0107914	0.0164217	APBA1;NAPB;CACNA2D1;ATP2B1;ATP2B4;SYT11;NRXN1
GO:0099059	CC	integral component of presynaptic active zone membrane	0.0816397	0.0865875	ATP2B1;ATP2B4;SYT11;NRXN1
GO:0098833	CC	presynaptic endocytic zone	0.0185048	0.0239877	AMPH;VPS35;DNM1;DNM1L;SNAP91
GO:0098835	CC	presynaptic endocytic zone membrane	0.0290997	0.0339496	DNM1;DNM1L;SNAP91;AMPH
GO:0008021	CC	synaptic vesicle	1.77928e-11	1.55687e-10	DMXL2;SYNGR3;STXBP5;TRIM9;SNAP29;ATP6V0A1;ATP6V1B1;ATP6V1B2;ATP6V1C1;ATP6V1H;DNM1L;RAB3A;RAB3C;RAB35;RAB4A;RAB14;RAB2A;SYN1;AMPH;SYN3;SYN2;CLCN3;SCAMP5;TMEM163;SLC17A6;ATP8A1;SYP;PTPRN2;SV2A;STX7;STX12;SYT1;SYT2;SYT11
GO:0030672	CC	synaptic vesicle membrane	5.95877e-09	4.17114e-08	DNM1L;RAB3A;RAB3C;RAB35;RAB4A;RAB14;RAB2A;SYN1;AMPH;SYN3;SYN2;SNAP29;CLCN3;SCAMP5;TMEM163;SLC17A6;ATP8A1;SYP;PTPRN2;SV2A;STX7;STX12;SYT1;SYT2;SYT11
GO:0098993	CC	anchored component of synaptic vesicle membrane	0.00630186	0.0105031	RAB3A;RAB3C;RAB35;RAB4A;RAB14;RAB2A
GO:0098850	CC	extrinsic component of synaptic vesicle membrane	0.00284181	0.00585078	SYN1;AMPH;SYN3;SYN2;SNAP29
GO:0030285	CC	integral component of synaptic vesicle membrane	1.13227e-05	5.66135e-05	CLCN3;SCAMP5;TMEM163;SLC17A6;ATP8A1;SYP;PTPRN2;SV2A;STX7;STX12;SYT1;SYT2;SYT11
GO:0098992	CC	neuronal dense core vesicle	0.0100978	0.0160647	DMXL2;SCG2;CADPS;STXBP5
GO:0042734	CC	presynaptic membrane	2.55791e-05	9.94743e-05	EXOC3;SNAP25;CNTN1;CYTH1;STXBP5;CADM3;EPHB2;CADM1;CACNA1E;ATP1A3;EFNB3;SCN2A;NRXN1;PSEN2;PRRT2;NCAM1
GO:0098888	CC	extrinsic component of presynaptic membrane	0.0122271	0.017118	SNAP25;CYTH1;STXBP5
GO:0099056	CC	integral component of presynaptic membrane	0.000935475	0.00251859	CADM3;EPHB2;CADM1;CACNA1E;ATP1A3;EFNB3;SCN2A;NRXN1;PSEN2;PRRT2;NCAM1
GO:0098794	CC	postsynapse	1.48398e-11	1.55687e-10	GRIP1;PRKAR2B;TRIM3;CPEB2;NAPB;ATP1A3;CAMK4;CPEB4;PSD2;INA;CALB1;CAMKV;GIT1;CACNB1;SYT11;VPS35;ARHGAP39;TRIO;MYO5A;ALK;PRKACA;RIMS3;PRKCD;FMR1;NEDD4;CAMK2A;NEFM;NEFL;NEFH;PPP1R9A;SYNE1;MAPK10;YWHAZ;GPHN;SRC;AKAP1;GABRB3;LRRTM2;NLGN1;NLGN3;PAK3;SHANK2;MAGI2;CTNND2;EGLN1;SNAP47;GSK3B;RPS6KC1;KALRN;RAPGEF4;AGAP3;IQSEC1;PSD;TANC2;DLG4;ABHD17A;CNKSR2;EFNB3;LRRTM4;SLC16A3;RTN4;GRID1;LRRC4B;PTPRO;NRCAM;…
GO:0099524	CC	postsynaptic cytosol	0.0169895	0.0228705	RIMS3;PRKCD;FMR1;NEDD4;CALB1;CAMK2A
GO:0099571	CC	postsynaptic cytoskeleton	0.00514252	0.00899941	INA;NEFM;NEFL;NEFH;MYO5A;PPP1R9A;SYNE1
GO:0099160	CC	postsynaptic intermediate filament cytoskeleton	0.00182734	0.00426379	INA;NEFM;NEFL;NEFH
GO:0098871	CC	postsynaptic actin cytoskeleton	0.153338	0.157848	MYO5A;PPP1R9A;SYNE1
GO:0099572	CC	postsynaptic specialization	1.90253e-05	8.32358e-05	YWHAZ;GPHN;SRC;AKAP1;GABRB3;LRRTM2;NLGN1;NLGN3;PAK3;SHANK2;MAGI2;CAMK2A;PPP1R9A;CTNND2;EGLN1;SNAP47;GSK3B;RPS6KC1;GRIP1;KALRN;RAPGEF4;AGAP3;IQSEC1;PSD;TANC2;INA;DLG4;ABHD17A;CNKSR2;EFNB3;LRRTM4;SLC16A3;RTN4;GRID1;LRRC4B;PTPRO;NRCAM;CLSTN3
GO:0099091	CC	postsynaptic specialization, intracellular component	0.0261547	0.031566	GPHN;SRC;AKAP1
GO:0099060	CC	integral component of postsynaptic specialization membrane	0.0816397	0.0865875	GABRB3;LRRTM2;NLGN1;NLGN3
GO:0014069	CC	postsynaptic density	0.000272703	0.000867693	PAK3;SHANK2;MAGI2;CAMK2A;PPP1R9A;CTNND2;EGLN1;SNAP47;GSK3B;RPS6KC1;GRIP1;KALRN;RAPGEF4;AGAP3;IQSEC1;PSD;TANC2;INA;DLG4;ABHD17A;CNKSR2;EFNB3;LRRTM4;LRRTM2;SLC16A3;RTN4;GRID1;LRRC4B;PTPRO;NRCAM;CLSTN3
GO:0099092	CC	postsynaptic density, intracellular component	0.25815	0.25815	IQSEC1;PSD;TANC2;INA
GO:0098839	CC	postsynaptic density membrane	0.00164286	0.00410716	DLG4;ABHD17A;CNKSR2;EFNB3;LRRTM4;LRRTM2;SLC16A3;RTN4;GRID1;LRRC4B;PTPRO;NRCAM;CLSTN3
GO:0099061	CC	integral component of postsynaptic density membrane	0.00335287	0.00651948	EFNB3;LRRTM4;LRRTM2;SLC16A3;RTN4;GRID1;LRRC4B;PTPRO;NRCAM;CLSTN3
GO:0098843	CC	postsynaptic endocytic zone	0.0352877	0.0398409	SYNE1;PICK1;DNM3
GO:0045211	CC	postsynaptic membrane	4.0891e-06	2.38531e-05	SNAP91;RGS7;CACNA2D1;CNTN2;CNTN1;CRKL;MAGI2;FARP1;CADM1;EPHB2;CLCN3;CACNA1E;NRP1;SLC8A1;NRP2;NRCAM;GABRB3;NCAM1
GO:0099025	CC	anchored component of postsynaptic membrane	0.0122271	0.017118	CACNA2D1;CNTN2;CNTN1
GO:0098890	CC	extrinsic component of postsynaptic membrane	0.0261547	0.031566	CRKL;MAGI2;FARP1
GO:0099055	CC	integral component of postsynaptic membrane	0.00242589	0.00530664	CADM1;EPHB2;CLCN3;CACNA1E;NRP1;SLC8A1;NRP2;NRCAM;GABRB3;NCAM1
SYNGO:synprocess	BP	process in the synapse	3.93358e-30	2.28148e-28	CALB1;CACNA1E;RIMBP2;SCN2A;NSF;STXBP5;SYN1;SYN2;SYN3;BSN;NRXN1;SYNGR3;SNAP29;RAPGEF4;PCLO;DOCK1;RAB35;KIAA1107;VAMP4;STX12;SNAP25;UNC13A;UNC13B;STX1B;PPFIA3;SYT1;SYT2;PRRT2;RIMS1;RIMS2;CASK;PPFIA2;SYP;GIT1;CAMK2A;SEPT5;RAB3A;STXBP1;SV2A;CADPS;NAPB;SLC17A6;TMEM163;CLCN3;ATP6V1H;ATP6V1C1;ATP6V1B2;ATP6V1B1;ATP6V0A1;DNM1;DNM3;SNAP91;AMPH;DNM1L;PPP3CC;SCAMP5;PPP3CB;VPS35;SYT11;SYNJ1;DNAJC6;MYO5A;SLC8A…
SYNGO:presynprocess	BP	process in the presynapse	2.33475e-19	4.51384e-18	CALB1;CACNA1E;RIMBP2;SCN2A;NSF;STXBP5;SYN1;SYN2;SYN3;BSN;NRXN1;SYNGR3;SNAP29;RAPGEF4;PCLO;DOCK1;RAB35;KIAA1107;VAMP4;STX12;SNAP25;UNC13A;UNC13B;STX1B;PPFIA3;SYT1;SYT2;PRRT2;RIMS1;RIMS2;CASK;PPFIA2;SYP;GIT1;CAMK2A;SEPT5;RAB3A;STXBP1;SV2A;CADPS;NAPB;SLC17A6;TMEM163;CLCN3;ATP6V1H;ATP6V1C1;ATP6V1B2;ATP6V1B1;ATP6V0A1;DNM1;DNM3;SNAP91;AMPH;DNM1L;PPP3CC;SCAMP5;PPP3CB;VPS35;SYT11;SYNJ1;DNAJC6
GO:0099509	BP	regulation of presynaptic cytosolic calcium levels	0.0853815	0.0952332	CALB1;CACNA1E;RIMBP2
GO:0099504	BP	synaptic vesicle cycle	1.19571e-20	3.46757e-19	NSF;STXBP5;SYN1;SYN2;SYN3;BSN;NRXN1;SYNGR3;SNAP29;RAPGEF4;PCLO;DOCK1;RAB35;KIAA1107;VAMP4;STX12;SNAP25;UNC13A;UNC13B;STX1B;PPFIA3;SYT1;SYT2;PRRT2;RIMS1;RIMS2;RIMBP2;CASK;PPFIA2;SYP;GIT1;CACNA1E;CAMK2A;SEPT5;RAB3A;STXBP1;SV2A;CADPS;NAPB;SLC17A6;TMEM163;CLCN3;ATP6V1H;ATP6V1C1;ATP6V1B2;ATP6V1B1;ATP6V0A1;DNM1;DNM3;SNAP91;AMPH;DNM1L;PPP3CC;SCAMP5;PPP3CB;VPS35;SYT11;SYNJ1;DNAJC6
GO:0098693	BP	regulation of synaptic vesicle cycle	0.00220175	0.00510807	BSN;SYN1;NRXN1;SYNGR3;SNAP29;RAPGEF4
GO:0097091	BP	synaptic vesicle clustering	0.00194798	0.0049123	PCLO;DOCK1;SYN3;SYN2;BSN
GO:0099532	BP	synaptic vesicle endosomal processing	0.01372	0.021507	RAB35;KIAA1107;VAMP4;STX12
GO:0016079	BP	synaptic vesicle exocytosis	1.45102e-10	1.68319e-09	SNAP25;UNC13A;UNC13B;STX1B;PPFIA3;SYT1;SYT2;PRRT2;RIMS1;RIMS2;RIMBP2;CASK;PPFIA2;SYP;STXBP5;GIT1;CACNA1E;SNAP29;CAMK2A;SEPT5;RAB3A;STXBP1;SV2A;CADPS;NAPB
GO:0099502	BP	calcium-dependent activation of synaptic vesicle fusion	0.000528904	0.00170425	SYT1;SYT2;PRRT2;RIMS1;RIMS2;RIMBP2
GO:0150037	BP	regulation of calcium-dependent activation of synaptic vesicle fusion	0.00484433	0.00878035	PRRT2;RIMS1;RIMS2;RIMBP2
GO:2000300	BP	regulation of synaptic vesicle exocytosis	0.0033436	0.00625577	CASK;PPFIA2;SYP;STXBP5;GIT1;CACNA1E;SNAP29
GO:0016081	BP	synaptic vesicle docking	0.000339091	0.00131095	RIMS1;RIMS2;PPFIA3;CAMK2A;STXBP5;SEPT5
GO:0099148	BP	regulation of synaptic vesicle docking	0.0074036	0.0126297	CAMK2A;STXBP5;SEPT5
GO:0016082	BP	synaptic vesicle priming	0.000324735	0.00131095	RIMS1;STXBP1;RIMS2;SV2A;CADPS;NAPB;STXBP5
GO:0097401	BP	synaptic vesicle proton loading	0.00294523	0.00589045	CLCN3;ATP6V1H;ATP6V1C1;ATP6V1B2;ATP6V1B1;ATP6V0A1
GO:0048488	BP	synaptic vesicle endocytosis	0.000104309	0.000504161	DNM1;DNM3;SNAP91;AMPH;DNM1L;KIAA1107;PPP3CC;VAMP4;SCAMP5;PPP3CB;VPS35;SYT11;SYNJ1;DNAJC6
GO:1900242	BP	regulation of synaptic vesicle endocytosis	0.00220175	0.00510807	PPP3CC;VAMP4;SCAMP5;PPP3CB;VPS35;SYT11
SYNGO:postsynprocess	BP	process in the postsynapse	2.43049e-06	1.7621e-05	MYO5A;CALB1;SLC8A1;RGS7;GABRB3;SRC;NPTXR;CTNND2;AGAP3;GPHN;GIT1;DLG4;MAGI2;GSK3B;CAMK2A;KALRN;PAK3;RAPGEF4;NBEA;SNAP47;IQSEC1;NEDD4;SYNE1;SIRT2;SYNJ1;PICK1;USP46
GO:0099566	BP	regulation of postsynaptic cytosolic calcium levels	0.0458363	0.0531701	MYO5A;CALB1;SLC8A1
GO:0099072	BP	regulation of postsynaptic membrane neurotransmitter receptor levels	1.6271e-05	9.43716e-05	CTNND2;AGAP3;GPHN;NPTXR;GIT1;DLG4;MAGI2;GSK3B;CAMK2A;KALRN;PAK3;RAPGEF4;NBEA;SNAP47;IQSEC1;NEDD4;SYNE1;SIRT2;SYNJ1;PICK1;USP46
GO:0099645	BP	neurotransmitter receptor localization to postsynaptic specialization membrane	0.000431358	0.00147169	GPHN;NPTXR;GIT1;DLG4;MAGI2;GSK3B;CAMK2A;KALRN;PAK3;RAPGEF4;NBEA
GO:0098696	BP	regulation of neurotransmitter receptor localization to postsynaptic specialization membrane	0.00264801	0.00568831	MAGI2;GSK3B;CAMK2A;KALRN;PAK3;RAPGEF4;NBEA
GO:0099149	BP	regulation of postsynaptic neurotransmitter receptor endocytosis	0.0033436	0.00625577	IQSEC1;NEDD4;SYNE1;SIRT2;SYNJ1;PICK1;USP46
GO:0099537	BP	trans-synaptic signaling	1.37195e-06	1.13676e-05	PLCB1;NRXN1;ALK;TENM4;CADM1;FARP1;EFNB3;PRKAR2A;PRKAR2B;PDE4A;PPP1R9A;L1CAM;NCAM1;DNM1;VGF;MAPK3;CAMKV;PRKCE;CYTH1;APBA1;GSK3B;TRIO;PRKACA;CAMK4;INA;NEFL;NEFH;IQSEC1
GO:0099545	BP	trans-synaptic signaling by trans-synaptic complex	0.0180712	0.0268752	TENM4;CADM1;FARP1;EFNB3
GO:0098942	BP	retrograde trans-synaptic signaling by trans-synaptic protein complex	0.0261547	0.0361184	TENM4;CADM1;FARP1
GO:0007268	BP	chemical synaptic transmission	3.10833e-05	0.000163894	PRKAR2A;PRKAR2B;PDE4A;PPP1R9A;L1CAM;NCAM1;DNM1;VGF;MAPK3;CAMKV;PRKCE;CYTH1;APBA1;GSK3B;PLCB1;TRIO;PRKACA;CAMK4;INA;NEFL;NEFH;IQSEC1
GO:0050804	BP	modulation of chemical synaptic transmission	0.0419019	0.0517087	PRKAR2A;PRKAR2B;PDE4A;PPP1R9A;L1CAM;NCAM1;DNM1;VGF;MAPK3;CAMKV
GO:0099171	BP	presynaptic modulation of chemical synaptic transmission	0.0517294	0.0588295	PRKCE;CYTH1;APBA1;GSK3B
GO:0099170	BP	postsynaptic modulation of chemical synaptic transmission	0.000268674	0.0011987	PLCB1;TRIO;PRKACA;CAMK4;INA;NEFL;NEFH;IQSEC1
GO:0050808	BP	synapse organization	1.34613e-11	1.95189e-10	NBEA;NLGN1;NRP1;CNKSR2;ARHGAP39;NRP2;SHANK2;ABHD17A;NRCAM;GRID1;RAPGEF4;PSEN2;PAK3;CAMKV;GSK3B;EGLN1;KALRN;RIMS3;PTPRO;PPFIA2;RIMS1;PCLO;RIMBP2;BSN;RIMS2;DNM3;INA;NEFL;NEFH;MAGI2;GIT1;DLG4;CTNND2;CADM1;LRRC4B;NCAM1;NRXN1;YWHAZ;PPFIA3;EPHB2;LRRTM4;NTN1;ELAVL2;FARP1;CLSTN3;PSD;VPS35;CRKL;NLGN3;DOCK7;NPTXR;GAP43;LRRTM2;EXOC2;PLXNA4;TENM4;PPP1R9A
GO:0099173	BP	postsynapse organization	0.0094432	0.0156487	NRP1;CNKSR2;ARHGAP39;NRP2;SHANK2;ABHD17A;NRCAM;GRID1;RAPGEF4;PSEN2;PAK3
GO:0099175	BP	regulation of postsynapse organization	0.024273	0.0351959	NRP2;SHANK2;ABHD17A;NRCAM;GRID1;RAPGEF4;PSEN2;PAK3
GO:0099010	BP	modification of postsynaptic structure	0.241067	0.245297	CAMKV;GSK3B;EGLN1;KALRN
GO:0099159	BP	regulation of modification of postsynaptic structure	0.0458363	0.0531701	CAMKV;GSK3B;EGLN1
GO:0098918	BP	structural constituent of synapse	1.11224e-06	1.07516e-05	PPFIA2;RIMS1;PCLO;RIMBP2;BSN;RIMS2;DNM3;INA;NEFL;NEFH;MAGI2;GIT1;SHANK2;DLG4;CTNND2
GO:0099181	BP	structural constituent of presynapse	0.000792055	0.00241785	PPFIA2;RIMS1;PCLO;RIMBP2;BSN;RIMS2
GO:0098882	BP	structural constituent of active zone	0.00194798	0.0049123	RIMS1;PCLO;RIMBP2;BSN;RIMS2
GO:0099186	BP	structural constituent of postsynapse	0.000361642	0.00131095	DNM3;INA;NEFL;NEFH;MAGI2;GIT1;SHANK2;DLG4;CTNND2
GO:0099184	BP	structural constituent of postsynaptic intermediate filament cytoskeleton	0.0074036	0.0126297	INA;NEFL;NEFH
GO:0098919	BP	structural constituent of postsynaptic density	0.0180712	0.0268752	MAGI2;SHANK2;DLG4;CTNND2
GO:0099560	BP	synapse adhesion between pre- and post-synapse	0.0412241	0.0517087	CADM1;LRRC4B;NCAM1;NLGN1;NRXN1;MAGI2
GO:0007416	BP	synapse assembly	7.41002e-06	4.77535e-05	CADM1;PPFIA2;PPFIA3;NRXN1;EPHB2;LRRTM4;NTN1;ELAVL2;FARP1;LRRC4B;CLSTN3;PSD;VPS35;CRKL;NLGN1;NLGN3;DOCK7;NPTXR;GAP43;LRRTM2
GO:0099054	BP	presynapse assembly	0.0358223	0.0461709	CADM1;PPFIA2;PPFIA3;NRXN1
GO:0051963	BP	regulation of synapse assembly	0.00143099	0.00407517	EPHB2;LRRTM4;NTN1;ELAVL2;FARP1;LRRC4B;NRXN1;CLSTN3;PSD;VPS35
GO:1905606	BP	regulation of presynapse assembly	0.105375	0.115316	FARP1;LRRC4B;NRXN1;CLSTN3
GO:0098698	BP	postsynaptic specialization assembly	0.00147549	0.00407517	CRKL;NLGN1;NLGN3;DOCK7;NPTXR;GAP43;NRXN1;LRRTM2;LRRC4B
GO:0099150	BP	regulation of postsynaptic specialization assembly	0.0352877	0.0461709	NPTXR;GAP43;NRXN1
GO:0099151	BP	regulation of postsynaptic density assembly	0.117506	0.12621	LRRTM2;NRXN1;LRRC4B
GO:0090128	BP	regulation of synapse maturation	0.00284181	0.0058866	EXOC2;NEFL;PAK3;YWHAZ;VPS35
GO:0099558	BP	maintenance of synapse structure	0.153338	0.161702	PLXNA4;TENM4;CADM1
GO:0099188	BP	postsynaptic cytoskeleton organization	0.232884	0.241201	PPP1R9A;FARP1;TENM4
SYNGO:metabolism	BP	metabolism	0.402866	0.402866	SLC16A3;NEDD4;CPEB2;FMR1;PSEN2;TRIM3;EGLN1;GAD1
SYNGO:catabolic_postsynapse	BP	protein catabolic process at postsynapse	0.01372	0.021507	PSEN2;TRIM3;EGLN1;NEDD4
SYNGO:catabolic_postsynapse_regulation	BP	regulation of protein catabolic process at postsynapse	0.0261547	0.0361184	TRIM3;EGLN1;NEDD4
SYNGO:transport	BP	transport	0.00263942	0.00568831	DPYSL2;MYO5A;EXOC2;KIF5A;MADD;GRIPAP1;MAPK10;GRIP1;VPS35
GO:0098877	BP	neurotransmitter receptor transport to plasma membrane	0.0290997	0.0392508	MAPK10;GRIP1;VPS35;GRIPAP1
GO:0098887	BP	neurotransmitter receptor transport, endosome to postsynaptic membrane	0.0458363	0.0531701	GRIP1;VPS35;GRIPAP1
